# Plasmid-encoded insertion sequences promote rapid adaptation in clinical enterobacteria

**DOI:** 10.1101/2024.03.01.582297

**Authors:** Jorge Sastre-Dominguez, Javier DelaFuente, Laura Toribio-Celestino, Cristina Herencias, Pedro Herrador-Gómez, Coloma Costas, Marta Hernández-García, Rafael Cantón, Jerónimo Rodríguez-Beltrán, Alfonso Santos-Lopez, Alvaro San Millan

## Abstract

Plasmids are extrachromosomal genetic elements commonly found in bacteria. Plasmids are known to fuel bacterial evolution through horizontal gene transfer (HGT), but recent analyses indicate that they can also promote intragenomic adaptations. However, the role of plasmids as catalysts of bacterial evolution beyond HGT remains poorly explored. In this study, we investigate the impact of a widespread conjugative plasmid, pOXA-48, on the evolution of various multidrug-resistant clinical enterobacteria. Combining experimental and within-patient evolution analyses, we unveil that plasmid pOXA-48 promotes bacterial evolution through the transposition of plasmid-encoded insertion sequence 1 (IS1) elements. Specifically, IS1-mediated gene inactivations expedite the adaptation rate of clinical strains *in vitro* and foster within-patient adaptation in the gut microbiota. We decipher the mechanism underlying the plasmid-mediated surge in IS1 transposition, revealing a negative feedback loop regulated by the genomic copy number of IS1. Given the overrepresentation of IS elements in bacterial plasmids, our findings propose that plasmid-mediated IS transposition represents a crucial mechanism for swift bacterial adaptation.
