## Supplementary_Tables_1_7 for "Plasmid-encoded insertion sequences promote rapid adaptation in clinical enterobacteria": Supplementary_Table_1_strains.xlsx

### Sheet: Closed_genomes
Sample	Species	Sequence Type	Used in analysis of	Source	BioProject	Origin of sequencing reads	Assembly details
C325	Escherichia coli	ST137	RNA-Seq	Fernandez-Calvet et al. 2023	PRJNA626430
CF13	Citrobacter freundii	ST22	EE, RNA-Seq, Within-patient	Fernandez-Calvet et al. 2023	PRJNA626430
C063p	Escherichia coli	ST69	RNA-Seq	This work		Illumina from PRJNA641166, Nanopore from MiGS	Hybrid assembly with Unicycler
H53	Klebsiella pneumoniae	ST487	EE, RNA-Seq	Fernandez-Calvet et al. 2023	PRJNA626430
K091p	Klebsiella pneumoniae	ST1427	EE, RNA-Seq	This work		Illumina from MiGS, Nanopore from MiGS and in-house	Hybrid assembly with Unicycler. IncF plasmid closed with Flye+Medaka+Pilon
K141p	Klebsiella pneumoniae	ST1427	RNA-Seq	This work		Illumina from MiGS, Nanopore from MiGS and in-house	Hybrid assembly with Unicycler
K147	Klebsiella pneumoniae	ST11	EE, RNA-Seq	Fernandez-Calvet et al. 2023	PRJNA626430
K209p	Klebsiella pneumoniae	ST1427	EE, RNA-Seq	This work		Illumina from PRJNA641166, Nanopore from MiGS	Hybrid assembly with Unicycler
K249p	Klebsiella pneumoniae	ST11	RNA-Seq	This work		Illumina from PRJNA641166, Nanopore from MiGS	Hybrid assembly with Unicycler
K275p	Klebsiella pneumoniae	ST11	RNA-Seq	This work		Illumina from MiGS, Nanopore from MiGS and in-house	Hybrid assembly with Unicycler. IncF plasmid closed with Flye+Medaka+Pilon
K153	Klebsiella pneumoniae	ST11	EE	DelaFuente et al. 2022	PRJNA838107
K163	Klebsiella pneumoniae	ST307	EE	DelaFuente et al. 2022	PRJNA838107
C021	Escherichia coli	ST10	EE	This work		Illumina from PRJNA641166, Nanopore from MiGS	Hybrid assembly with Unicycler
C286	Escherichia coli	ST405	EE	This work		Illumina from PRJNA641166, Nanopore from MiGS	Hybrid assembly with Unicycler
C309	Escherichia coli	ST6217	EE	This work		Illumina from PRJNA641166, Nanopore from MiGS	Hybrid assembly with Unicycler
C324	Escherichia coli	ST10	EE	This work		Illumina from PRJNA641166, Nanopore from MiGS	Hybrid assembly with Unicycler
CF12	Citrobacter freundii	ST22	EE	This work		Illumina from MiGS, Nanopore from MiGS	Hybrid assembly with Unicycler
K25	Klebsiella pneumoniae	ST11	EE	This work		Illumina from SeqCoast, Nanopore in-house	Hybrid assembly with Unicycler
K264	Klebsiella pneumoniae	ST11	Within-patient	This work		Illumina from PRJNA626430, Nanopore in-house	Hybrid assembly with Unicycler
K293	Klebsiella pneumoniae	ST11	Within-patient	This work		Illumina from PRJNA626430, Nanopore in-house	Hybrid assembly with Unicycler
K160	Klebsiella pneumoniae	ST11	Within-patient	This work		Illumina from PRJNA626430, Nanopore in-house	Hybrid assembly with Unicycler
C717	Escherichia coli	ST10	Within-patient	This work		Illumina from PRJNA626430, Nanopore in-house	Hybrid assembly with Unicycler
K243	Klebsiella pneumoniae	ST15	Within-patient	This work		Illumina from PRJNA626430, Nanopore in-house	Hybrid assembly with Unicycler
C778	Escherichia coli	ST354	Within-patient	This work		Illumina from PRJNA626430, Nanopore in-house	Hybrid assembly with Unicycler
K88	Klebsiella pneumoniae	ST11	Within-patient	This work		Illumina from PRJNA626430, Nanopore in-house	Hybrid assembly with Unicycler
C152	Escherichia coli	ST68	Within-patient	This work		Illumina from PRJNA626430, Nanopore in-house	Hybrid assembly with Unicycler
C288	Escherichia coli	ST744	Within-patient	This work		Illumina from PRJNA626430, Nanopore in-house	Hybrid assembly with Unicycler
K83	Klebsiella pneumoniae	ST628	Within-patient	This work		Illumina from PRJNA626430, Nanopore in-house	Hybrid assembly with Unicycler
K47	Klebsiella pneumoniae	ST11	Within-patient	This work		Illumina from PRJNA626430, Nanopore in-house	Hybrid assembly with Unicycler
C642	Escherichia coli	ST10	Within-patient	This work		Illumina from PRJNA626430, Nanopore in-house	Hybrid assembly with Unicycler
K163	Klebsiella pneumoniae	ST307	Within-patient	This work		Illumina from PRJNA626430, Nanopore in-house	Hybrid assembly with Unicycler
K198	Klebsiella pneumoniae	ST307	Within-patient	This work		Illumina from PRJNA626430, Nanopore in-house	Hybrid assembly with Flye+Medaka+Pilon
K25	Klebsiella pneumoniae	ST11	Within-patient	This work		Illumina from PRJNA626430, Nanopore in-house	Hybrid assembly with Unicycler
K323	Klebsiella pneumoniae	ST11	Within-patient	This work		Illumina from PRJNA626430, Nanopore in-house	Hybrid assembly with Unicycler
K294	Klebsiella pneumoniae	ST11	Within-patient	This work		Illumina from PRJNA626430, Nanopore in-house	Hybrid assembly with Unicycler
K259	Klebsiella pneumoniae	ST11	Within-patient	This work		Illumina from PRJNA626430, Nanopore in-house	Hybrid assembly with Unicycler
S13	Escherichia coli	ST388	Within-patient	This work		Illumina from PRJNA626430, Nanopore in-house	Hybrid assembly with Unicycler
K28	Klebsiella pneumoniae	ST11	Within-patient	This work		Illumina from PRJNA626430, Nanopore in-house	Hybrid assembly with Unicycler
K173	Klebsiella pneumoniae	ST307	Within-patient	This work		Illumina from PRJNA626430, Nanopore in-house	Hybrid assembly with Unicycler
K280	Klebsiella pneumoniae	ST11	Within-patient	This work		Illumina from PRJNA626430, Nanopore in-house	Hybrid assembly with Unicycler
K153	Klebsiella pneumoniae	ST11	Within-patient	This work		Illumina from PRJNA626430, Nanopore in-house	Hybrid assembly with Unicycler
K24	Klebsiella pneumoniae	ST11	Within-patient	This work		Illumina from PRJNA626430, Nanopore in-house	Hybrid assembly with Unicycler
K269	Klebsiella pneumoniae	ST11	Within-patient	This work		Illumina from PRJNA626430, Nanopore in-house	Hybrid assembly with Unicycler
C165	Escherichia coli	ST10	Within-patient	This work		Illumina from PRJNA626430, Nanopore in-house	Hybrid assembly with Flye+Medaka+Pilon
S8	Escherichia coli	ST23	Within-patient	This work		Illumina from PRJNA626430, Nanopore in-house	Hybrid assembly with Unicycler
C163	Escherichia coli	ST453	Within-patient	This work		Illumina from PRJNA626430, Nanopore in-house	Hybrid assembly with Unicycler
C609	Escherichia coli	ST99	Within-patient	This work		Illumina from PRJNA626430, Nanopore in-house	Hybrid assembly with Flye+Medaka+Pilon
K187	Klebsiella pneumoniae	ST392	Within-patient	This work		Illumina from PRJNA626430, Nanopore in-house	Hybrid assembly with Unicycler

### Sheet: EE_strains
Sample	Species	Sequence Type	Originally carried pOXA-48	Number of additional plasmids	Ancestral number of genomic IS1 copies
C021	Escherichia coli	ST10	No	3	35
C286	Escherichia coli	ST405	No	5	17
C309	Escherichia coli	ST6217	No	1	26
C324	Escherichia coli	ST10	No	4	40
CF12	Citrobacter freundii	ST22	Yes	4	1
CF13	Citrobacter freundii	ST22	Yes	2	2
H53	Klebsiella pneumoniae	ST487	No	1	3
K25	Klebsiella pneumoniae	ST11	Yes	2	4
K091	Klebsiella pneumoniae	ST1427	No	1	3
K147	Klebsiella pneumoniae	ST11	Yes	1	4
K153	Klebsiella pneumoniae	ST11	Yes	1	6
K163	Klebsiella pneumoniae	ST307	Yes	2	5
K209	Klebsiella pneumoniae	ST1427	No	2	1

### Sheet: Within_patient_strains
Sample	Species	Patient_code	Isolation_date	ST	Sample_type*	Genome_ID
K264	Klebsiella_pneumoniae	AAQ	26/10/15	11	A	WTCHG_423853_250124
K265	Klebsiella_pneumoniae	AAQ	02/11/15	11	E	WTCHG_423853_251136		* A: Ancestor E: Evolved
K266	Klebsiella_pneumoniae	AAQ	06/11/15	11	E	WTCHG_423853_252148
K267	Klebsiella_pneumoniae	AAQ	20/11/15	11	E	WTCHG_423853_253160
K268	Klebsiella_pneumoniae	AAQ	27/11/15	11	E	WTCHG_423853_254172
K236-1	Klebsiella_pneumoniae	AOE	14/12/15	11	E	WTCHG_423853_240194
K293	Klebsiella_pneumoniae	AOE	10/12/15	11	A	WTCHG_423853_264112
K160	Klebsiella_pneumoniae	AOG	05/06/15	11	A	WTCHG_423853_223180
K161	Klebsiella_pneumoniae	AOG	12/06/15	11	E	WTCHG_423853_224192
K162	Klebsiella_pneumoniae	AOG	11/09/15	11	E	WTCHG_423853_225109
C717	Escherichia_coli	DSO	01/10/15	10	A	WTCHG_423853_267126
C718	Escherichia_coli	DSO	06/10/15	10	E	WTCHG_423853_268138
K243	Klebsiella_pneumoniae	DSO	01/10/15	15	A	WTCHG_423853_243135
K244	Klebsiella_pneumoniae	DSO	06/10/15	15	E	WTCHG_423853_244147
C778	Escherichia_coli	DWV	09/12/15	354	A	WTCHG_423853_272186
C779	Escherichia_coli	DWV	12/12/15	354	E	WTCHG_423853_273103
K88	Klebsiella_pneumoniae	FIB	23/10/14	11	A	WTCHG_423853_205143
K89	Klebsiella_pneumoniae	FIB	27/10/14	11	E	WTCHG_423853_206131
C152	Escherichia_coli	HAX	20/06/14	68	A	WTCHG_354241_263173
C153	Escherichia_coli	HAX	23/06/14	68	E	WTCHG_354241_264185
C184	Escherichia_coli	HAX	17/07/14	68	E	WTCHG_354241_266114
C288	Escherichia_coli	HKH	14/10/14	744	A	WTCHG_354241_270162
C289	Escherichia_coli	HKH	22/10/14	744	E	WTCHG_354241_271174
K83	Klebsiella_pneumoniae	HKH	14/10/14	628	A	WTCHG_354241_201106
K84	Klebsiella_pneumoniae	HKH	22/10/14	628	E	WTCHG_354241_202118
K47	Klebsiella_pneumoniae	IGJ	28/08/14	11	A	WTCHG_354241_292141
K51	Klebsiella_pneumoniae	IGJ	03/09/14	11	E	WTCHG_354241_293153
K52	Klebsiella_pneumoniae	IGJ	17/09/14	11	E	WTCHG_354241_294165
C642	Escherichia_coli	JRV	13/08/15	10	A	WTCHG_354241_279175
C643	Escherichia_coli	JRV	18/08/15	10	E	WTCHG_354241_280187
K164	Klebsiella_pneumoniae	JWC	10/06/15	307	E	WTCHG_354241_207178
K166	Klebsiella_pneumoniae	JWC	18/08/15	307	E	WTCHG_354241_209107
K163	Klebsiella_pneumoniae	JWC	08/06/15	307	A	WTCHG_354241_206166
K165	Klebsiella_pneumoniae	JWC	10/08/15	307	E	WTCHG_354241_208190
K198	Klebsiella_pneumoniae	MCZ	22/07/15	307	A	WTCHG_423853_231181
K199	Klebsiella_pneumoniae	MCZ	27/07/15	307	E	WTCHG_423853_232193
K25	Klebsiella_pneumoniae	MPS	05/05/14	11	A	WTCHG_423853_245159
K26	Klebsiella_pneumoniae	MPS	06/05/14	11	E	WTCHG_423853_247183
K323	Klebsiella_pneumoniae	MZD	25/02/16	11	A	WTCHG_423853_282181
K324	Klebsiella_pneumoniae	MZD	03/03/16	11	E	WTCHG_423853_283169
K294	Klebsiella_pneumoniae	NQR	03/12/15	11	A	WTCHG_423853_265195
K295	Klebsiella_pneumoniae	NQR	11/12/15	11	E	WTCHG_423853_266183
K259	Klebsiella_pneumoniae	PKO	06/11/15	11	A	WTCHG_423853_246171
K260	Klebsiella_pneumoniae	PKO	23/11/15	11	E	WTCHG_423853_248195
S13	Escherichia_coli	QYW	20/10/14	388	A	WTCHG_354241_229157
S17	Escherichia_coli	QYW	20/10/14	388	E	WTCHG_354241_230169
K28	Klebsiella_pneumoniae	SQC	06/05/14	11	A	WTCHG_423853_259172
K29	Klebsiella_pneumoniae	SQC	08/05/14	11	E	WTCHG_423853_263124
K172	Klebsiella_pneumoniae	TAW	16/06/15	307	E	WTCHG_423853_227133
K173	Klebsiella_pneumoniae	TAW	19/06/15	307	A	WTCHG_423853_228145
K174	Klebsiella_pneumoniae	TAW	07/07/15	307	E	WTCHG_423853_229157
K280	Klebsiella_pneumoniae	VPX	06/11/15	11	A	WTCHG_423853_260160
K281	Klebsiella_pneumoniae	VPX	20/11/15	11	E	WTCHG_423853_261148
K151	Klebsiella_pneumoniae	WDV	18/08/15	11	E	WTCHG_423853_220144
K152	Klebsiella_pneumoniae	WDV	21/08/15	11	E	WTCHG_423853_221156
K153	Klebsiella_pneumoniae	WDV	18/09/15	11	A	WTCHG_423853_222168
K229	Klebsiella_pneumoniae	WDV	18/12/15	11	E	WTCHG_423853_238170
K24	Klebsiella_pneumoniae	WXQ	5/05/14	11	A	WTCHG_354241_290117
K36	Klebsiella_pneumoniae	WXQ	09/07/14	11	E	WTCHG_423853_286133
K269	Klebsiella_pneumoniae	XLQ	27/10/15	11	A	WTCHG_423853_255184
K270	Klebsiella_pneumoniae	XLQ	23/11/15	11	E	WTCHG_423853_256196
K271	Klebsiella_pneumoniae	XLQ	28/12/15	11	E	WTCHG_423853_257196
C165	Escherichia_coli	YJX	03/07/14	10	A	WTCHG_423853_258113
C166	Escherichia_coli	YJX	10/07/14	10	E	WTCHG_423853_259125
CF12	Citrobacter_freundii	YUE	31/10/14	22	E	WTCHG_354241_281104
CF13	Citrobacter_freundii	YUE	17/10/14	22	A	WTCHG_354241_282116
S8	Escherichia_coli	YUE	20/10/14	23	A	WTCHG_354241_228145
C310	Escherichia_coli	YUE	31/10/14	23	E	WTCHG_354241_272186
C163	Escherichia_coli	ZDY	27/06/14	453	A	WTCHG_354241_265102
C527	Escherichia_coli	ZDY	28/05/15	453	E	WTCHG_354241_273103
C609	Escherichia_coli	ZGX	09/07/15	99	A	WTCHG_354241_277151
C610	Escherichia_coli	ZGX	13/07/15	99	E	WTCHG_354241_278163
K187	Klebsiella_pneumoniae	ZGX	09/07/15	392	A	WTCHG_354241_211131
K188	Klebsiella_pneumoniae	ZGX	13/07/15	392	E	WTCHG_354241_212143

### Sheet: RNASeq_strains
Sample	Species	Total number of IS1	log2FC_IS1
C325	Escherichia_coli	12	0.336947
CF13	Citrobacter_freundii	5	0.809172
C063	Escherichia_coli	2	2.40937
H53	Klebsiella_pneumoniae	8	0.761777
K091	Klebsiella_pneumoniae	6	1.65417
K141	Klebsiella_pneumoniae	66	-0.298941
K147	Klebsiella_pneumoniae	7	0.334225
K209	Klebsiella_pneumoniae	22	-0.235703
K249	Klebsiella_pneumoniae	8	0.97561
K275	Klebsiella_pneumoniae	8	1.04471
