## Supplementary_Tables_1_7 for "Plasmid-encoded insertion sequences promote rapid adaptation in clinical enterobacteria": Supplementary_Table_3_mut_spectrum_EE.xlsx

### Sheet: E.coli_mut_spectrum
	No pOXA-48	pOXA-48	pOXA-48+AMC
Total SNPs	31	32	20
Nonsynonymous/Synonymous	3.67	4	2
Intergenic	17	11	6
Nonsynonymous	11	16	8
Synonymous	3	4	4
% Intergenic	54.84	34.38	30

### Sheet: C.freundii_mut_spectrum
	No pOXA-48	pOXA-48	pOXA-48+AMC
Total SNPs	14	4	7
Nonsynonymous/Synonymous	7/0	1/0	3/0
Intergenic	7	3	4
Nonsynonymous	7	1	3
Synonymous	0	0	0
% Intergenic	50	75	57.14

### Sheet: K.pneumoniae_mut_spectrum
	No pOXA-48	pOXA-48	pOXA-48+AMC
Total SNPs	54	46	45
Nonsynonymous/Synonymous	34/0	10	10.67
Intergenic	18	20	32
Nonsynonymous	34	20	3
Synonymous	0	2	3
% Intergenic	33.33	43.48	15.56

### Sheet: summary_mut_spectrum
Species	Condition	Total_SNPs	dN_dS	Intergenic	Nonsynonymous	Synonymous	Perc_intergenic
E. coli	No pOXA-48	31	3.67	17	11	3	54.84
E. coli	pOXA-48	32	4	11	16	4	34.38
E. coli	pOXA-48+AMC	23	2	9	8	4	39.13
C. freundii	No pOXA-48	14	7/0	7	7	0	50
C. freundii	pOXA-48	4	1/0	3	1	0	75
C. freundii	pOXA-48+AMC	7	3/0	4	3	0	57.14
K. pneumoniae	No pOXA-48	54	34/0	18	34	0	33.33
K. pneumoniae	pOXA-48	46	10	20	20	2	43.48
K. pneumoniae	pOXA-48+AMC	45	10.67	32	3	3	15.56
