## Supplementary_Tables_1_7 for "Plasmid-encoded insertion sequences promote rapid adaptation in clinical enterobacteria": Supplementary_Table_4_sniffles.xlsx

### Sheet: SNPs_breseq
Evidence	Seq ID	Position	Mutation	Annotation	Gene	Description	Length	Clone
RA	1	4,094,511	C→T	P617L(CCA→CTA)	yjhG→	xylonate dehydratase YjhG	4727056	C021Ab_4A3
RA	4	33,216	(A)7→8	coding (291/435 nt)	pgaptmp_004902→	MobC	65499	C021Ab_4A3
RA	5	56,282	Δ1 bp	coding (7/390 nt)	pgaptmp_005213→	conjugal transfer protein	65499	C286p_1E5
RA	1	459,882	+T	intergenic (+8/‑6)	rrf→ / →pgaptmp_000450	5S ribosomal RNA/tRNA‑Thr	4792585	C309_1G1
RA	1	1,048,745	A→T	I95F(ATC→TTC)	rpoS→	RNA polymerase sigma factor RpoS	4792585	C309_1G1
RA	1	3,141,361	T→C	pseudogene (144/1506 nt)	pgaptmp_003041←	RHS repeat protein	4807221	C324_1C1
RA	3	20,506	C→T	D50D(GAC→GAT)	pgaptmp_005379→	hypothetical protein	63589	H53p_3A5
RA	3	26,312	A→G	K130K(AAA→AAG)	pgaptmp_005388→	plasmid partitioning/stability family protein	63589	H53p_3A5
RA	1	4,290,536	A→C	K338Q(AAA→CAA)	leuA→	2‑isopropylmalate synthase	5171383	K147_3C7
RA	1	981,940	A→C	K142Q(AAA→CAA)	pgaptmp_000976→	ABC transporter permease	5263212	K091_2A9.1
RA	1	3,944,805	+T	intergenic (‑45/‑98)	acrR← / →acrA	multidrug efflux transporter transcriptional repressor AcrR/multidrug efflux RND transporter periplasmic adaptor subunit AcrA	5263212	K091_2A9.1
RA	1	2,069,722	G→A	I194I(ATC→ATT)	aroH←	3‑deoxy‑7‑phosphoheptulonate synthase AroH	5263212	K091_2A9.1
RA	1	3,078,619	T→A	S100C(AGC→TGC)	pgaptmp_003053←	LysR family transcriptional regulator	5263212	K091_2A9.1
RA	1	981,940	A→C	K142Q(AAA→CAA)	pgaptmp_000976→	ABC transporter permease	5263212	K091_2A3.1
RA	1	2,069,722	G→A	I194I(ATC→ATT)	aroH←	3‑deoxy‑7‑phosphoheptulonate synthase AroH	5263212	K091_2A3.1
RA	1	3,078,619	T→A	S100C(AGC→TGC)	pgaptmp_003053←	LysR family transcriptional regulator	5263212	K091_2A3.1
RA	1	1,334,880	T→C	pseudogene (91/609 nt)	mrkA→	type 3 fimbria major subunit MrkA	5513839	K153_5G7.2
MCJC	1	1,989,208	Δ777 bp		pgaptmp_001943	pgaptmp_001943	5513839	K153_5G7.2
JC	1	3,625,636	(CCGCG)2→1	coding (873‑877/1017 nt)	galE→	UDP‑glucose 4‑epimerase GalE	5367615	K163_6A7
RA	1	802,056	C→A	A40S(GCC→TCC)	pgaptmp_000795←	protein disulfide oxidoreductase	5261164	K209_2G3.1
RA	3	175,762	C→T	A68V(GCG→GTG)	pgaptmp_005522→	fertility inhibition protein FinO	183740	K209_2G3.1
RA	3	175,762	C→T	A68V(GCG→GTG)	pgaptmp_005522→	fertility inhibition protein FinO	183740	K209_4H4.1
RA	3	175,762	C→T	A68V(GCG→GTG)	pgaptmp_005522→	fertility inhibition protein FinO	183740	K209_4H8.1
RA	1	1242580	A→G	F141S (TTC→TCC)	pgaptmp_001249 ←	YfiR family protein	5352924	K25_5E5

### Sheet: NJs_breseq
Seq ID 1	Position 1	Reads (Cov) 1	Seq ID 2	Position 2	Reads (Cov) 2	Reads (Cov)	Score	Skew	Annotation 1	Gene 1	Product 1	Annotation 2	Gene 2	Product 2	Length 1	Length 2	Clone
1	4673239	28 (0.080)	1	4709355	NA (NA)	466 (1.330)	181/298	0.1	coding (487/993 nt)	rbsR	ribose operon transcriptional repressor RbsR	intergenic (+1/‑55)	bglB/pgaptmp_004607	6‑phospho‑beta‑glucosidase BglB/IS1‑like element IS1A family transposase	4727056	4727056	C021Ab_4A3
4	6928	41 (0.080)	5	20608	NA (NA)	570 (0.910)	204/292	0.1	intergenic (+16/+1353)	pgaptmp_004877/pgaptmp_004878	conjugal transfer protein TrbC/replication protein RepA	intergenic (‑853/‑54)	pgaptmp_004978/pgaptmp_004979	hypothetical protein/IS4‑like element IS421 family transposase	65499	35362	C021Ab_4A3
1	2895743	NA (NA)	1	4134316	20 (0.060)	407 (1.250)	178/298	0.1	intergenic (‑55/+159)	pgaptmp_002814/csgC	IS1‑like element IS1A family transposase/curli assembly protein CsgC	coding (6/597 nt)	fimE	type 1 fimbria switch DNA invertase FimE	4916326	4916326	C286p_1E5
1	4134308	25 (0.080)	1	4349771	NA (NA)	273 (0.840)	138/298	0.4	coding (14/597 nt)	fimE	type 1 fimbria switch DNA invertase FimE	intergenic (+15/+452)	pgaptmp_004172/pgaptmp_004173	IS1‑like element IS1A family transposase/MarR family transcriptional regulator	4916326	4916326	C286p_1E5
1	863997	14 (0,040)	3	30487	NA (NA)	356 (1,160)	162/298	0	coding (461/609 nt)	fimE	type 1 fimbria switch DNA invertase FimE	pseudogene (303/303 nt)	pgaptmp_005397	DGQHR domain‑containing protein	5317861	63589	H53p_3A5
1	864006	26 (0,080)	1	3383952	NA (NA)	269 (0,820)	138/296	0.4	coding (452/609 nt)	fimE	type 1 fimbria switch DNA invertase FimE	intergenic (‑54/‑21)	pgaptmp_003368/ompK35	IS1 family transposase/porin OmpK35	5317861	5317861	H53p_3A5
1	3272409	197 (0,590)	1	3275479	168 (0,560)	143 (0,480)	80/270	2	intergenic (+142/+117)	pgaptmp_003273/pgaptmp_003274	RtT sRNA/LysR family transcriptional regulator	intergenic (+144/+485)	pgaptmp_003277/phoH	tRNA‑Ser/phosphate starvation‑inducible protein PhoH	5317861	5317861	H53p_3A5
1	889097	NA (NA)	3	52130	15 (0.040)	308 (0.820)	173/294	0.1	intergenic (‑3/‑184)	pgaptmp_000898/pgaptmp_000899	LysR family transcriptional regulator/IS1380‑like element ISEc9 family transposase	coding (445/783 nt)	pgaptmp_005369	DotI/IcmL/TraM family protein	5171383	65499	K147_3C7
1	907633	404 (1.130)	3	52125	23 (0.060)	378 (1.000)	183/296	0	coding (87/879 nt)	pgaptmp_000916	aldo/keto reductase family oxidoreductase	coding (440/783 nt)	pgaptmp_005369	DotI/IcmL/TraM family protein	5171383	65499	K147_3C7
1	1707300	13 (0.040)	1	3505266	NA (NA)	306 (0.860)	152/298	0.3	intergenic (+530/+17)	pgaptmp_001661/pgaptmp_001662	phosphatase PAP2 family protein/hypothetical protein	intergenic (‑45/‑55)	pgaptmp_003453/pgaptmp_003454	hypothetical protein/IS1 family transposase	5171383	5171383	K147_3C7
1	846173	88 (0.330)	3	32397	NA (NA)	182 (0.700)	101/298	1.2	intergenic (‑270/+210)	fimA/fimE	type 1 fimbrial major subunit FimA/type 1 fimbria switch DNA invertase FimE	pseudogene (303/303 nt)	pgaptmp_005457	DGQHR domain‑containing protein	5263212	65499	K091_2A9.1
1	1147956	86 (0.320)	3	10159	NA (NA)	247 (0.950)	135/298	0.1	coding (724/1029 nt)	pgaptmp_001137	fimbrial protein	intergenic (‑55/‑164)	pgaptmp_005422/pgaptmp_005423	IS1 family transposase/carbapenem‑hydrolyzing class D beta‑lactamase OXA‑48	5263212	65499	K091_2A9.1
1	1709053	12 (0.040)	3	32397	NA (NA)	266 (1.020)	135/298	0.1	coding (184/1134 nt)	pgaptmp_001665	polysaccharide export protein	pseudogene (303/303 nt)	pgaptmp_005457	DGQHR domain‑containing protein	5263212	65499	K091_2A9.1
1	456779	132 (0.360)	1	4575251	NA (NA)	236 (0.740)+CGACACGATGATGTTGTAC	101/258	1	intergenic (+167/‑32)	pgaptmp_000445/pgaptmp_000446	16S ribosomal RNA/23S ribosomal RNA	intergenic (‑20/+163)	pgaptmp_004485/pgaptmp_004486	23S ribosomal RNA/tRNA‑Glu	5263212	5263212	K091_2A3.1
1	1711621	16 (0.040)	2	243623	NA (NA)	295 (0.760)	146/298	0.3	coding (1164/2166 nt)	pgaptmp_001667	polysaccharide biosynthesis tyrosine autokinase	intergenic (+235/+56)	pgaptmp_005395/pgaptmp_005396	hypothetical protein/IS5‑like element IS903B family transposase	5263212	263943	K091_2A3.1
1	3945280	20 (0.050)	3	10159	NA (NA)	400 (0.970)	160/298	0.2	coding (378/1194 nt)	acrA	multidrug efflux RND transporter periplasmic adaptor subunit AcrA	intergenic (‑55/‑164)	pgaptmp_005422/pgaptmp_005423	IS1 family transposase/carbapenem‑hydrolyzing class D beta‑lactamase OXA‑48	5263212	65499	K091_2A3.1
1	2010352	NA (NA)	1	2156784	11 (0.060)	167 (0.860)	121/298	0.1	intergenic (‑1/+15)	pgaptmp_001962/pgaptmp_001963	chromosome segregation protein SMC/IS1 family transposase	coding (1292/1398 nt)	wcaJ	undecaprenyl‑phosphate glucose phosphotransferase	5513839	5513839	K153_5G7.2
1	2011119	NA (NA)	1	2156777	10 (0.050)	193 (0.990)	129/298	0	coding (855/876 nt)	pgaptmp_001964	AAA family ATPase	coding (1285/1398 nt)	wcaJ	undecaprenyl‑phosphate glucose phosphotransferase	5513839	5513839	K153_5G7.2
1	830409	0 (0.000)	3	33164	NA (NA)	167 (1.050)	110/298	0	intergenic (‑336/+144)	fimA/fimE	type 1 fimbrial major subunit FimA/type 1 fimbria switch DNA invertase FimE	intergenic (‑55/‑1)	pgaptmp_005483/pgaptmp_005484	IS1 family transposase/DGQHR domain‑containing protein	5367615	65499	K163_6A7
1	858958	25 (0.070)	4	32397	NA (NA)	332 (0.150)	169/298	0.1	coding (55/717 nt)	mkrJ	phosphodiesterase MrkJ	pseudogene (303/303 nt)	pgaptmp_005575	DGQHR domain‑containing protein	5261164	65499	K209_2G3.1
1	1711077	23 (0.060)	4	32397	NA (NA)	340 (0.150)	166/298	0.1	coding (621/2166 nt)	pgaptmp_001668	polysaccharide biosynthesis tyrosine autokinase	pseudogene (303/303 nt)	pgaptmp_005575	DGQHR domain‑containing protein	5261164	65499	K209_2G3.1
1	4972505	NA (NA)	1	4972506	0 (0.000)	365 (1.040)+GTAAA	153/288	0.2	intergenic (‑20/+163)	pgaptmp_004850/pgaptmp_004851	23S ribosomal RNA/tRNA‑Glu	intergenic (‑21/+162)	pgaptmp_004850/pgaptmp_004851	23S ribosomal RNA/tRNA‑Glu	5261164	5261164	K209_2G3.1
1	858734	17 (0.060)	3	150072	NA (NA)	287 (1.010)	159/298	0	coding (279/717 nt)	mkrJ	phosphodiesterase MrkJ	intergenic (‑32/‑151)	pgaptmp_005501/pgaptmp_005502	IS5‑like element IS903B family transposase/hypothetical protein	5261164	183740	K209_4H4.1
1	858742	14 (0.050)	2	236578	NA (NA)	276 (1.070)	143/298	0	coding (271/717 nt)	mkrJ	phosphodiesterase MrkJ	intergenic (+56/+15)	pgaptmp_005328/pgaptmp_005329	IS5 family transposase/DUF1778 domain‑containing protein	5261164	239800	K209_4H4.1
1	1571396	16 (0.060)	4	32397	NA (NA)	186 (0.140)	99/296	1.3	intergenic (‑742/+29)	pgaptmp_001551/pgaptmp_001552	host cell division inhibitor Icd‑like protein/DUF927 domain‑containing protein	pseudogene (303/303 nt)	pgaptmp_005575	DGQHR domain‑containing protein	5261164	65499	K209_4H4.1
1	1711191	11 (0.040)	4	10159	NA (NA)	242 (0.180)	134/298	0.3	coding (735/2166 nt)	pgaptmp_001668	polysaccharide biosynthesis tyrosine autokinase	intergenic (‑55/‑164)	pgaptmp_005540/pgaptmp_005541	IS1 family transposase/carbapenem‑hydrolyzing class D beta‑lactamase OXA‑48	5261164	65499	K209_4H4.1
1	4972505	NA (NA)	1	4972506	0 (0.000)	269 (1.010)+GTAAA	120/288	0.5	intergenic (‑20/+163)	pgaptmp_004850/pgaptmp_004851	23S ribosomal RNA/tRNA‑Glu	intergenic (‑21/+162)	pgaptmp_004850/pgaptmp_004851	23S ribosomal RNA/tRNA‑Glu	5261164	5261164	K209_4H4.1
1	858527	76 (0.280)	4	32397	NA (NA)	233 (0.170)	126/298	0.3	coding (486/717 nt)	mkrJ	phosphodiesterase MrkJ	pseudogene (303/303 nt)	pgaptmp_005575	DGQHR domain‑containing protein	5261164	65499	K209_4H8.1
1	1712297	55 (0.200)	1	1712327	44 (0.160)	185 (0.690)	115/294	0.6	coding (1841/2166 nt)	pgaptmp_001668	polysaccharide biosynthesis tyrosine autokinase	coding (1871/2166 nt)	pgaptmp_001668	polysaccharide biosynthesis tyrosine autokinase	5261164	5261164	K209_4H8.1
1	4972505	NA (NA)	1	4972506	0 (0.000)	266 (1.010)+GTAAA	122/288	0.3	intergenic (‑20/+163)	pgaptmp_004850/pgaptmp_004851	23S ribosomal RNA/tRNA‑Glu	intergenic (‑21/+162)	pgaptmp_004850/pgaptmp_004851	23S ribosomal RNA/tRNA‑Glu	5261164	5261164	K209_4H8.1
1	1724868	10 (0.040)	2	87495	NA (NA)	185 (0.730)	124/298	0.3	coding (372/1398 nt)	wcaJ	undecaprenyl‑phosphate glucose phosphotransferase	intergenic (+15/+34)	pgaptmp_005357/pgaptmp_005358	IS1‑like element IS1B family transposase/recombinase family protein	5352924	65499	K25_5E5

### Sheet: VCF_sniffles
#CHROM	POS	ID	REF	ALT	QUAL	FILTER	INFO	FORMAT	SAMPLE	Clone
contig_1	2752101	Sniffles2.INV.2C7S0	N	<INV>	60	GT	PRECISE;SVTYPE=INV;SVLEN=1858;END=2753959;SUPPORT=7;COVERAGE=31,25,31,23,28;STRAND=+-;AF=0.206;STDEV_LEN=0.488;STDEV_POS=0.000	GT:GQ:DR:DV	0/0:5:27:7	C021Ab_4A3
contig_1	3653698	Sniffles2.INS.C4S0	N	TGCGGACGGTAGACGATAACGGCTGGTTTGGCGAAGTCAGCGCTTCAGGAGAGATCTTTGGCGTCCAGGCGACGTGGCGCAACATTGGGTTCAAGGCCTTGCTGACGGTGGGCTGCCTGCTGGCGGCGTGCCGCTGGCGCAGGCGATCTCGGTCGGCAACCTGACCTTTTCCCCCGCCGGCTGAAGTTGACGCCAGCAAACGGGTGGTCAACAACAATAAAAGCGCGCGGCTGTACCGCATCGCCGTCAGCGCCATCGATCGCCCGGGCGGCAGCGCAGCGAAGTCCGCTCCCCTGGCCGGTGGATGGCGAACTGCTGTTCGCCCCCTGCCAGCTGGTGCTGCAGGCAGGTGAGAGCGAGCATTTTAAATTTTACTATCATGGGGCCGCGGGATAACCG…	60	PASS	PRECISE;SVTYPE=INS;SVLEN=7854;END=3653698;SUPPORT=1;COVERAGE=11,12,12,12,14;STRAND=-;AF=0.417;STDEV_LEN=0;STDEV_POS=0;SUPPORT_LONG=1	GT:GQ:DR:DV	0/1:30:7:5	C021Ab_4A3
contig_1	4073775	Sniffles2.INV.2CFS0	N	<INV>	60	PASS	PRECISE;SVTYPE=INV;SVLEN=296;END=4074071;SUPPORT=14;COVERAGE=29,15,15,16,30;STRAND=+-;AF=0.378;STDEV_LEN=0.000;STDEV_POS=0.000	GT:GQ:DR:DV	0/1:60:23:14	C021Ab_4A3
contig_1	4673228	Sniffles2.INS.106S0	N	GTCTCCGCCCAGGGTGATGCTGCCAACTTACTGGTTAGTGTATGATGGTGTTTTTGAGGTGCTCGGTGGCTTCTGTTTCTATCAACGCCCTCCTGTTCAGCTACTGACGGGGTGGTGCGTAACGGCAAAAGCACCGCCGGACATCAACGCTATCTCTGCTCTCACTGCCGTAAAACATGGCAACTGCAGTTCGCTTACACCGCTTCTCAACCCGGTACGCACCAGAAAATCATTGATATGGCCATGAATGGCGTTGGATGCCGGGCAACAGCCCGCATTATGGGCGTTGGCCTCAACACGATTTTACGTCCACTTAAAAAACTCAGGCCGCAGTCGGTAACCTCGCGCATACAGCCGGGCAGTGACGTCATCGTCTGCGCGGAAATGGACGAACAGTGG…	60	PASS	PRECISE;SVTYPE=INS;SVLEN=769;END=4673228;SUPPORT=16;COVERAGE=19,16,16,16,18;STRAND=+-;AF=1.000;STDEV_LEN=2.375;STDEV_POS=0.000;SUPPORT_LONG=0	GT:GQ:DR:DV	1/1:44:0:16	C021Ab_4A3
contig_3	22109	Sniffles2.INV.BS2	N	<INV>	60	PASS	PRECISE;SVTYPE=INV;SVLEN=5376;END=27485;SUPPORT=7;COVERAGE=16,6,14,6,12;STRAND=+-;AF=0.389;STDEV_LEN=1.732;STDEV_POS=8.264	GT:GQ:DR:DV	0/1:39:11:7	C021Ab_4A3
contig_3	22110	Sniffles2.DEL.6S2	GTGCCAATCCGGTACCTGGGGCGCTCCTAAAATTCAATTCACAACGCAGACCTACAACATAGCTAAAAACACTCGTAATTTAAGGCTCGGGGTCCATGCATATTGCTCATGGACTTACCTGAATGGCTCACCCTTTGGTGGTTTTCAACAGGTATATTCCGACCAAAACAACGTTTGGTATGTGAGTAATTATGCTTGGGGAAATTATGAGTCTGGTGGGACCATATCAGTCACATGCCTCAATCTTCCTGGTGCTGGAGCTTAATTAAAGGGGCAACAGTAGGCATCGACATGTTCCTCATCAACACCATCACCAATACCGTACATGCGTGTTCCAGTCATAATGTATCCAGTCGGACATTGAATCGGCTTGTAATAGATCGAACCACCACTCTTACC…	N	60	PASS	PRECISE;SVTYPE=DEL;SVLEN=-4819;END=26929;SUPPORT=5;COVERAGE=16,6,14,7,6;STRAND=+-;AF=0.556;STDEV_LEN=0.000;STDEV_POS=0.577	GT:GQ:DR:DV	0/1:26:4:5	C021Ab_4A3
contig_3	27488	Sniffles2.INS.2S2	N	GTACCGGATTGGCACGTAGGCCAGTGCCAATCCGGTACCTGGAGAAAGGTAGGATCTGGTGAGCTTCAAATTGCCACAGCACAGGCCACAGGTTGGCGCTTTCCTGGAGCAACAGCTACTTGTCCAACTGGAAAACGTGTTACAGGTGGCGGCGGAATATGCACCTCACGAACTGGTTACATATGGCTTACCAGGTCATTCCCATCAGCCAATAACTCATGGTCGGCTGGTGTGCGATACAACCGAAGATCAGAATGGTTCAATAACTGTATATGCCATTTGCCAATAAGCTATTTCAAGCAAAGTAATCTTCATAAAGTAGGACGAATACTGTGTGTAGTTTTTGGTTGCCAAGTCATCTCGCCGTTAGAGTCGCGCATGTCAATAGGAACGACTTCT…	60	PASS	PRECISE;SVTYPE=INS;SVLEN=4777;END=27488;SUPPORT=4;COVERAGE=7,6,6,6,12;STRAND=+-;AF=1.000;STDEV_LEN=4.243;STDEV_POS=0.000;SUPPORT_LONG=0	GT:GQ:DR:DV	1/1:25:0:9	C021Ab_4A3
contig_4	6939	Sniffles2.INS.1S3	N	CCATAAGCGCTAACTTAAGGGTTGAACCATCTGAAGAATGCGACGCCTCGGTGCCTCGTTAAGACGATGCCTCGCGTTCTTCAATTGCGTTGTAGGCTGTCAGGGATACTGTCCCACGAATGGCCACCTGCCAGCTCCAGATGACCATTTTTGTTATTCTCCACAACGAGTTAGTTCTTCTTTCGGATCCGGCACTTCCTGGGGGGGGAAATCCAGCGATGGCTGGATTATGTCGTCAATTAAAATGCGGCGGTAGATTAGCAAATATCACGCTTTCGCGAGTTCAGGTTCCTTTGCACGCAAAGCATCCAGGTGCGTATAAACTTTTGAGCCGCTTAAAAGCCAGTTCAATTTGCCATCGCGAACGGTAACAATCAACCACTTGCTCTGCTGAATATT…	60	PASS	PRECISE;SVTYPE=INS;SVLEN=1331;END=6939;SUPPORT=13;COVERAGE=14,13,13,14,17;STRAND=+-;AF=1.000;STDEV_LEN=8.718;STDEV_POS=0.378;SUPPORT_LONG=0	GT:GQ:DR:DV	1/1:36:0:13	C021Ab_4A3
1	2665138	Sniffles2.INS.38AS0	N	ATTAAATATTCTGCCCAAGCGGGAAAGGATGAGAAGCTTCGACCAAGAGGGTTCGACTCAACGACAGCGAGGAAGCGTGCCTGAGCCCAGCGAGCCGAAATGACGCGTTGTATAGTAATCCTTCCCCCACCACCATCACTTTCAAAAGTCCCTGAACTCTCAAACGAATCCGTAATTAAATATTCTGCCCAAGCGGGGAAGGATGAAGCTTCGACCAAGGTTCGACTCGAGCGCCAGCGAGAAGGCGTTGCCGCAGGCAACGACCCGAAGAACCTTAGCGCTGAGTAATCCTTCCCCACCACCATCACTTTCAAAGTCAGAAACGAACTCTCAAACGAATCCGCG	60	PASS	IMPRECISE;SVTYPE=INS;SVLEN=345;END=2665138;SUPPORT=59;COVERAGE=80,78,78,77,76;STRAND=+-;AF=0.756;STDEV_LEN=2.879;STDEV_POS=42.509;SUPPORT_LONG=0	GT:GQ:DR:DV	0/1:25:19:59	C286p_1E5
1	2665266	Sniffles2.INS.389S0	N	CCCCACCACCATCCTTTCAAAGGCCCCTGAACTCTCAAACGAATCCGTAATTAAATATTCTGCCCAAGCGGGGAAGGATGGCTTCGACCAAGGTTCGACTCGAAACGCCAGCGAAGCGTTGCAGGCAACGACCCGAGGCAAGCGCGCAGCGCTGATGTCAA	60	PASS	IMPRECISE;SVTYPE=INS;SVLEN=170;END=2665266;SUPPORT=18;COVERAGE=80,78,77,78,76;STRAND=+-;AF=0.234;STDEV_LEN=2.679;STDEV_POS=64.003;SUPPORT_LONG=0	GT:GQ:DR:DV	0/1:15:59:18	C286p_1E5
1	4134308	Sniffles2.INS.59ES0	N	CGACGTTTAGGTGATGCTGCCAACTTACTGATTTAGTGTATGATGGTGTTTTTGAGGTGCTCCAGTGGCTTGTTTCTATCAGCTGTCCCTCCTGTTCAGCTACTGACGGGGTGGTGCGTAACGGCAAAAGCACCGCCGGACATCAGCGCTATCTCTGCTCTCACTGCTGTAAAACATGGCAACTGCAGCTCACTTACACCGCTTCTCAACCCGGTACGCACCAGAAAATCGGTTGATATGGCCATGAATGGCGTTGGATGTCGGGCAACCGCCCGCATTATGGGCGTTGGCCTCAACACGATTTTCCGCCATTTAAAAACTCAGGCCGCAGTCGGTAACCTCGCGCATACAGCCGGGCAGTGACGTCATCGTTCGCGCGGAAATGGACGAACAGTGGGG…	60	PASS	PRECISE;SVTYPE=INS;SVLEN=770;END=4134308;SUPPORT=82;COVERAGE=107,82,82,82,104;STRAND=+-;AF=1.000;STDEV_LEN=3.086;STDEV_POS=0.297;SUPPORT_LONG=0	GT:GQ:DR:DV	1/1:60:0:82	C286p_1E5
4	91370	Sniffles2.DEL.55S3	AAAACGTTGGTTTAGGGGAAGGCTCGGCGCTGCCCGTTGGTGTACCTGTTCCATGGCCCTCAGCCACACCACCAACGGGGTGGCTGAAATGTAACGGAGCAGCATTTTCTTCTGAAAAGTACCCAAATCTGGCAAAGGCTTACCCTACTAATAAATTGCCGGATTTACGCGGTGAATTTATTCGTGGCTGGGATGACGGACGTGGTATGGATGCCGGGCGACAATTATTATCTTCACAGGGGGATGCAATAAGAAATATTGAGGGGTTCGCAGATGGCGGGATTGGCATGTCTTTTGATGCAATCAGAGGGGCTTTTTATGATGCAGGAACACGATCTGCGAGAATGCCGAATAACACAACTGATATAGGCAAAACCGATGACCTTGGATTCGACGCCT…	N	60	PASS	PRECISE;SVTYPE=DEL;SVLEN=-2829;END=94199;SUPPORT=12;COVERAGE=59,51,49,25,47;STRAND=+-;AF=0.286;STDEV_LEN=0.000;STDEV_POS=0.000	GT:GQ:DR:DV	0/1:36:30:12	C286p_1E5
4	91383	Sniffles2.DEL.4DS3	AGGGGAAGGCTCGGCGCTGCCCGTTGGTGTACCTGTTCCATGGCCCTCAGCCACACCACCAACGGGGTGGCTGAAATGTAACGGAGCAGCATTTTCTTCTGAAAAGTACCCAAATCTGGCAAAGGCTTACCCTACTAATAAATTGCCGGATTTACGCGGTGAATTTATTCGTGGCTGGGATGACGGACGTGGTATGGATGCCGGGCGACAATTATTATCTTCACAGGGGGATGCAATAAGAAATATTGAGGGGTTCGCAGATGGCGGGATTGGCATGTCTTTTGATGCAATCAGAGGGGCTTTTTATGATGCAGGAACACGATCTGCGAGAATGCCGAATAACACAACTGATATAGGCAAAACCGATGACCTTGGATTCGACGCCTCTCGTGTCGTGCC…	N	60	GT	PRECISE;SVTYPE=DEL;SVLEN=-473;END=91856;SUPPORT=9;COVERAGE=59,51,51,50,49;STRAND=+-;AF=0.176;STDEV_LEN=0.894;STDEV_POS=5.367	GT:GQ:DR:DV	0/0:27:42:9	C286p_1E5
4	93308	Sniffles2.DEL.51S3	TAAGGGCGGCATAAAAACGTTGGTTTGGGAGAAGGCTCTGCATTACCTGTTGGTGTCCCTGTTCCATGGCCCTCAGCCACACCACCAACGGGGTGGCTGAAATGCAATGGTGCAGCATTTTCTTCTGAAAAGTACCCAAATCTGGCAAAGGTTTACCCCACTAATAAATTGCCGGATCTACGGGGCGAATTTATTCGAGGTTGGGATGATGGACGAGGTGTGGACAATGGGCGAGCATTATTAAGCAGCCAAGAGGCTACAAACTTTTCTCAGCGTGCCGGAAATATAGGCGATGGTGCGGGGCACGCAATTAATTTTCATGATGGCATCGTCGGAAATCAGCCAGGATTTTCACGATATAATTTCACCAGTAACTCTGTAGGTGATGGTATAAATTTT…	N	60	PASS	PRECISE;SVTYPE=DEL;SVLEN=-440;END=93748;SUPPORT=23;COVERAGE=49,47,48,46,25;STRAND=+-;AF=0.489;STDEV_LEN=1.498;STDEV_POS=12.305	GT:GQ:DR:DV	0/1:60:24:23	C286p_1E5
4	94414	Sniffles2.INV.5FS3	N	<INV>	60	PASS	PRECISE;SVTYPE=INV;SVLEN=2150;END=96564;SUPPORT=16;COVERAGE=46,25,55,40,66;STRAND=+;AF=0.250;STDEV_LEN=1.885;STDEV_POS=1.690	GT:GQ:DR:DV	0/1:26:48:16	C286p_1E5
4	95790	Sniffles2.INS.27S3	N	TTTTTATGCCGCCCTTACGATATAATTAAAGGCAATATTACGAGGACGGTTTTCATTAGCTGTTGGCACGACACGAGAGCGTCGAATCCAAGGTCATCGGTTTTGCCTATATCAGTTGTGTTATTCGGCATTCTCGCAGATCGTGTTCCTGCATCATAAAAAGCCCCTCTGATTGCATCAAAAGACGTACCAATCCCGCCATCTGCGAACCCCTCAATATTTCTTGTGCATCCCCCTGTGAAGATAATAATTGTCGCCAAGCATCCATACCACGTCCGTCATCAGCCACGAATAAATTCACCGCGTAAATCCGGCAATTTATTAGTAGGGTAAGCCTTTGCCAGATTTGGGTACTTTTCAGAAGAAAATGCTGCTCGGTGACTTTCAGCCACCCCGTTG…	59	PASS	PRECISE;SVTYPE=INS;SVLEN=901;END=95790;SUPPORT=17;COVERAGE=56,37,37,43,37;STRAND=+-;AF=0.459;STDEV_LEN=2.693;STDEV_POS=14.535;SUPPORT_LONG=0	GT:GQ:DR:DV	0/1:60:20:17	C286p_1E5
4	96583	Sniffles2.INS.29S3	N	CCGCGAATGTTCCTCCCCGGGTAAATCCGGTAATTTATTGGTGGGGTAGGCTTTTGCCAGTTTGGGATACATTTCAGAAGAAAATGCTGCACCATTGCATTTCAGCCAGCCCGTTGGTGGTGTTTCTAAGGGCCACGGAACGGGCACGCCAACGGGCAATGCAGAGCCTTCCCCCAACCAACGTTTTTATGCCGCCCTTACGATGTAATTAAATGCGATATTTCGCGCTCCGACAGCAACAAAAATTTATACCATCACCTACAGAGTTACTGGTGAAATTATATCGTGAAAACTCGCTGATTTCCGACGATGCCATCATGAAAATTAATTGCGTGCCCCGCACCATCGCCTATATTTCCGGCACGCTGAGAAAAGTTTGTAGCCTCTTGGCTGCTTAAT…	60	PASS	IMPRECISE;SVTYPE=INS;SVLEN=903;END=96583;SUPPORT=11;COVERAGE=36,40,40,40,66;STRAND=+-;AF=0.275;STDEV_LEN=5.350;STDEV_POS=54.258;SUPPORT_LONG=0	GT:GQ:DR:DV	0/1:29:29:11	C286p_1E5
4	96607	Sniffles2.INS.28S3	N	TCCGGTAATTTATTGAGTGGGGTAGGCTTTTGCCAGTTTGGGATACATTTCAGAAGAAAATGCTGCTGTGCATTTCAGCCAACCCATTTGGTGGTGTTTCTAGGAACCACGGAACGGGCACGCCAACGGGCAATGCAGAGCCTTCCCCAAACCAACGTTTTTTTATGCCGCCCTTACGATGTAATTAAATGCGATATTTCGCGGCCTGACAGCAACAAAATTTCCTGCCATCACCTACAGAGTTACTGGAAAATTATATCGTGAAAATCCTGGCTGATTTCCGACGATGCCATCATGAAAATTAATTGCGTGCCCCGCACCATCGCCTATAACCGGCACGCTGAAAAAGTTTGTAGCCTCTTGGCTGCTTAATAATGCTCGCCCATTGTCCCCTCGTCC…	60	GT	IMPRECISE;SVTYPE=INS;SVLEN=432;END=96607;SUPPORT=7;COVERAGE=36,40,40,40,66;STRAND=+-;AF=0.175;STDEV_LEN=3.775;STDEV_POS=76.186;SUPPORT_LONG=0	GT:GQ:DR:DV	0/0:21:33:7	C286p_1E5
1	4009701	Sniffles2.INV.E27S0	N	<INV>	60	PASS	PRECISE;SVTYPE=INV;SVLEN=297;END=4009998;SUPPORT=34;COVERAGE=87,52,53,52,78;STRAND=+-;AF=0.343;STDEV_LEN=0.000;STDEV_POS=0.000	GT:GQ:DR:DV	0/1:60:65:34	C324_1C1
1	1414998	Sniffles2.DEL.2BFS0	GCGCTTGCATGGCATGCAAGAGGTCAGCGGTTCGATCCCGCTTAGCTCCACCAAATTCTGCACCCAGCGGATTTGGTTCGTAAAGAAGTCCTGTGGGGCTATAGCTCAGCTGGGAG	N	60	PASS	PRECISE;SVTYPE=DEL;SVLEN=-116;END=1415114;SUPPORT=30;COVERAGE=29,29,27,28,29;STRAND=+-;AF=1.000;STDEV_LEN=0.931;STDEV_POS=9.400	GT:GQ:DR:DV	1/1:60:0:30	H53p_3A5
1	2928204	Sniffles2.INV.535S0	N	<INV>	60	PASS	IMPRECISE;SVTYPE=INV;SVLEN=5817;END=2934021;SUPPORT=25;COVERAGE=33,16,35,13,26;STRAND=+-;AF=0.595;STDEV_LEN=0.516;STDEV_POS=32.421	GT:GQ:DR:DV	0/1:60:17:25	H53p_3A5
1	3275528	Sniffles2.INS.131S0	N	GGCGAGTGCTAGGATGGGCCGAGTAACGGCGAGCGAAGCGAGTCAATCCCCCTCACCGCCATATTCGAGATGAGAGCCTGTACGCAAGTACGGGCTCTTTCTTTATATTCTCCGCTGGGGGATGAGAATCCCCGACTCTGACAACTGGCGCAGCCAGCTGGACAGACCGCGCACGCAGTAAGCGGGTTGCCCCGACAAAAACGCCGGGAGCGTTTTTGAACAACGCCTGCGCGGCCCCTTGCA	60	PASS	IMPRECISE;SVTYPE=INS;SVLEN=243;END=3275528;SUPPORT=22;COVERAGE=22,22,22,23,24;STRAND=+-;AF=1.000;STDEV_LEN=2.486;STDEV_POS=40.746;SUPPORT_LONG=0	GT:GQ:DR:DV	1/1:60:0:22	H53p_3A5
1	4456097	Sniffles2.INS.197S0	N	GCGCGCGCCGCCGGGCAAAAAACGGGCGCGGAGCCACTTTTGTTCAGGTGACGGCTAACGCCTTACCCGACCTACATTTTCCGCCGCCATTTGTAGCCGGGCAGCGCTCCAGGAAGACAAAGTCAACGACAGGAAAAGACGACGCAGTCCCGTAGGCCCGCGTACCATTTTAGTCCCGGGCTGCGCTCCAGGAAGACAAAGTCAGCGACGGGAAAAACGACGCAGTCCCGTGAGCCCGCAAGCGCAGCGCCGCCGGGCAAGAACACCGCGGAGCCACTTTTATTTCGGGTGACGGCTAACGCCTTACCCATTCGCTCGCC	60	PASS	IMPRECISE;SVTYPE=INS;SVLEN=323;END=4456097;SUPPORT=24;COVERAGE=26,26,27,27,30;STRAND=+-;AF=0.889;STDEV_LEN=3.030;STDEV_POS=91.413;SUPPORT_LONG=0	GT:GQ:DR:DV	1/1:36:3:24	H53p_3A5
3	14826	Sniffles2.INS.7S2	N	GTCGCGGTAGGGATACCCCGTTACCGGATACCCCGCACAGATCCCGGCGTGCGCGATTTACGCACCGGCCCGCTTTCGGGTGTCTGGCGGTGAACCGCTCCACAGGCCATGGATGAAGAACCCGAACCCTGTACCGCGTATGCCAGTTTGTTTGCTTTCGTCCAGGTCAGCCATCCTTCTGGCTCCTGCGCCTGAGCGCCCGGCGCCGAGGTTTGTTACGTGTGTCCTGAACTTCTGCATGGTGGGAAGTTGCCCGGTACCGAGTGATAGTTCAGGTATCCCCTGAACCACTTCCTGAGCCATTTTCCTGTTCGGGGATTGGCAATGCCAGCGCCTTCGCAGACCGTCTTCGATGGCTTTCAGAGTTGCCGTCATCCGATCCCGGCGGGTCTTTCGTAT…	60	PASS	PRECISE;SVTYPE=INS;SVLEN=1880;END=14826;SUPPORT=20;COVERAGE=31,19,19,19,29;STRAND=+-;AF=1.000;STDEV_LEN=5.401;STDEV_POS=0.000;SUPPORT_LONG=0	GT:GQ:DR:DV	1/1:55:0:20	H53p_3A5
1	889100	Sniffles2.BND.2D6S0	N	[3:43687[N	60	GT	PRECISE;SVTYPE=BND;SUPPORT=3;COVERAGE=9,10,13,19,20;STRAND=+;AF=0.214;CHR2=3;STDEV_POS=2.887	GT:GQ:DR:DV	0/0:0:11:3	K147_3C7
1	907634	Sniffles2.BND.2D7S0	N	N[3:52123[	60	PASS	PRECISE;SVTYPE=BND;SUPPORT=11;COVERAGE=27,12,11,15,15;STRAND=+-;AF=0.846;CHR2=3;STDEV_POS=0.516	GT:GQ:DR:DV	1/1:10:2:11	K147_3C7
1	1707291	Sniffles2.INS.4FS0	N	CCACAGGTCGGGTGATGCTGCCAACTTACTGATTTAGTGTATGATGGTGTTTTGAGGTGCCCAGTGGCCGGTTTGTCAGTCCCTCCTGTTCAGCTACTGACGGGGTGGTGCGTAACGGCAGCACCGCCGGACATCAGCGCGCCCTGCTCTCACTGCCGTAAAACATGGCAACTGCAGTTCACTTACACCGCTTCTCAACCCGGTACGCACCAGAAAATCATTGATATGGCCATGAATGGCGTTACGCCGGGCAACCGCCTGCATTATGGGCGTTGGCCTCAACACGATTTTCCGCCATTTAAAAACTCAGGCCGCAGTCGGTAACCCGCGCATACAGCCGGGCAGTGACGTCATCGTCTGCGCGGAAATGGATGAACAGTGCGGGGATACGTCGGGGCT…	60	PASS	PRECISE;SVTYPE=INS;SVLEN=760;END=1707291;SUPPORT=11;COVERAGE=15,12,12,12,19;STRAND=+-;AF=0.917;STDEV_LEN=7.934;STDEV_POS=0.378;SUPPORT_LONG=0	GT:GQ:DR:DV	1/1:20:1:11	K147_3C7
1	1923610	Sniffles2.INV.2AAS0	N	<INV>	60	GT	PRECISE;SVTYPE=INV;SVLEN=757218;END=2680828;SUPPORT=2;COVERAGE=8,7,12,8,9;STRAND=-;AF=0.222;STDEV_LEN=1.414;STDEV_POS=2.121	GT:GQ:DR:DV	0/1:0:7:2	K147_3C7
1	3305710	Sniffles2.INS.7CS0	N	CCCCTCACCGCCATATTCGAGATGAGAGCCTGTGCAGTACGGGCTCTTTTCTTTATATTCTCCACAGGGGATGAGAACCCCCGACCGGGGTTCGACAACTGGCGCAGCCAGTTGGACGAACCGCGCACGGTAAACGGGCTGCCCCGCAGGGAGCGAGCGAAGCGAGTCAAT	60	PASS	IMPRECISE;SVTYPE=INS;SVLEN=173;END=3305710;SUPPORT=16;COVERAGE=15,16,16,16,16;STRAND=+-;AF=1.000;STDEV_LEN=2.066;STDEV_POS=25.444;SUPPORT_LONG=0	GT:GQ:DR:DV	1/1:44:0:16	K147_3C7
1	3308961	Sniffles2.INS.7ES0	N	GCCGACAGTCAATCCCCCCTCGCCATATTTTAAGGAAAGGCTCATTGCGCAGAGTACGAGCTTTCCGCATGTGGCGCCCGCCGGGGGTGAACCCCCGACCGGGGTTCGACAGCTGGCGGCGCCAGTTGGACAGACCGCGAGCCTGCAGCCGCGGGCGGGCTGCCCACGGGGGCAG	60	PASS	IMPRECISE;SVTYPE=INS;SVLEN=171;END=3308961;SUPPORT=17;COVERAGE=17,17,17,16,15;STRAND=+-;AF=1.000;STDEV_LEN=4.093;STDEV_POS=64.049;SUPPORT_LONG=0	GT:GQ:DR:DV	1/1:47:0:17	K147_3C7
2	189535	Sniffles2.DEL.DS1	TCTTCAGCAAGGCCACAAAGCTCTTTCCTGTCGCTATCAGACAAGTTGTCACTGACAACGGTAAGGAGTTCCTCGGTAACTTTGATAAAACGCTACAGGAAGCCTCGATTAAACACATCTGGACCTATCCGTACACACCGAAAATGAATGCGACCTGTGAGCGATTTAACCGGACACTTAGAGAACAATTTATTGAATTCAATGAATTGTTGCTTTTTGAGGACCTGAATTTGTTTAATCAAAGAATGGCTGAATATCTGGTGCTGTATAACAGCAAAAGGCCACATAAATCACTCGAACTGATGACGCCAGTGGACTATATTTTACGTGAGAGTAAAAATTGCAATATGTGGTGGACCCATACACCTCCTGTGTAAGTTCACACAGATATTGCAATTG…	N	60	PASS	IMPRECISE;SVTYPE=DEL;SVLEN=-1089;END=190624;SUPPORT=3;COVERAGE=9,8,7,7,8;STRAND=-;AF=0.429;STDEV_LEN=142.693;STDEV_POS=39.119	GT:GQ:DR:DV	0/1:18:4:3	K147_3C7
2	189886	Sniffles2.DEL.ES1	GGTGGACCCATACACCTCCTGTGTAAGTTCACACAGATATTGCAATTGCCTCAGAACACTAAAGGAGGGATTGCCAGATGTTGATGCAGCATATCGGTGTCGGCTATTTTGGGTATTACCGAGCAACTGCTTATGCGATGAAACACTCTCTTATGCCCGAGATTGCGAAGTTAAGAATGAAGGCTCTGAACTTCTGGGATAAGCACGGGATCCGTGCCGCAGCTGATGCTTTTGACGTATCAACGCGAACACTCTACTGGTGGCGCCGGTTACTGCGCACCGGTGGTCCAGAAGCACTAATTCCAAGAAGCAAAGCCCCTCTGGTTCGCCGTTCAAGGCACTGGCATCCTGATGTACTCAAGGAGATCAGGCGTCTGAGAACTGAGTTACCCAATCTCG…	N	60	PASS	IMPRECISE;SVTYPE=DEL;SVLEN=-1095;END=190981;SUPPORT=3;COVERAGE=8,7,7,8,8;STRAND=+-;AF=0.429;STDEV_LEN=5.033;STDEV_POS=76.794	GT:GQ:DR:DV	0/1:18:4:3	K147_3C7
3	52131	Sniffles2.BND.FS2	N	N[1:889820[	60	PASS	PRECISE;SVTYPE=BND;SUPPORT=16;COVERAGE=14,0,15,18,16;STRAND=+-;AF=1.000;CHR2=1;STDEV_POS=3.266	GT:GQ:DR:DV	1/1:44:0:16	K147_3C7
1	846078	Sniffles2.INS.57S0	N	ACCGCAATTACTCAATTTTCTAACCATATTCTGTTGCACCGGCGATCCGTCGCCAACGCCATCGCTATTCCGGTCTTCTGTTTCATCGTCCCTCCTGTTCAGCTACTTTTTCACCGCCGGACATCAGCGCTATCTCTGCTCACTGCCGTAAAACATGGTAACCGCAGTTCACTTACACCGCTTCTCAACCCGGTACGCACCAGAAAATCATTCTATGGGCGTTGGCCTCAACACGATTTTCCGCCATTTAAAAACTCAGGCCGCAGTCGGTAACCTCGCGCATACAGCCGGGCAGTGACGTCATCGTCTGCGCGGAAATGGACGAACAGTGGGGACATGTCGCAGCTAAATCGCGCCAGCGCTGGCTGTTTTACGCGACAGGCTCCGGAAGATTTGGTT…	60	PASS	IMPRECISE;SVTYPE=INS;SVLEN=673;END=846078;SUPPORT=11;COVERAGE=25,22,22,22,22;STRAND=+-;AF=0.500;STDEV_LEN=99.740;STDEV_POS=100.541;SUPPORT_LONG=0	GT:GQ:DR:DV	0/1:60:11:11	K091_2A9.1
1	1147948	Sniffles2.INS.74S0	N	GACCAGACCGGTGATGCTGCCAACTTACTGATTTAGTGTATGATGGTGTTTTTGAGGTGCTCCAGTGGCTTCTGTTTCTATCAGTTGTCCCTCCTGTTCAGCTACTGACGGGGTGGTGCGTAACGGCAAAAGCACCGCCGGACATCAGCGCTATCTCTGCTCTCACTGCCGTAAAACATGGCAACTGCAGTTCACTTACACCGCTTCTCAACCCGGTACGCACCAGAAAATCGCCGATATGGCCATGAATGGCGTTGGATGCCGGGCAACCGCCCGCATTATGGGCGTTGGCCCAACACGATTTTCCGCCATTTAAAATCAGGGCCGCAGTCGGTAACTCAAGTATTAGCCGGGCAGTGACGTCATCGTCTGCGCGGAAATGGACGAACAGTGGGGATA…	60	PASS	PRECISE;SVTYPE=INS;SVLEN=769;END=1147948;SUPPORT=19;COVERAGE=29,27,27,27,31;STRAND=+-;AF=0.704;STDEV_LEN=4.007;STDEV_POS=0.000;SUPPORT_LONG=0	GT:GQ:DR:DV	0/1:27:8:19	K091_2A9.1
1	1709043	Sniffles2.INS.A3S0	N	CCTGATCGACCGGTAATGACTCCAACTTATTGATAGTGTTTTATGTTCAGATAATGCCCGATGACTTTGTCATGCAACTCCACCGATTTTGAGAACGACAGCGACTTCCGTCCCAGCCGTGCCAGGTGCTGCCTCAGATTCAGGTTATGCCGCTCAATTCGCTGCGTATATCGCTTGCTGATTACGTGCAGCTTTCCCTTCAGGCGGGATTCATACAGCGGCCAGCCATCCGTCATCCATATCACCACGTCAAAGGGTGACAGCAAAATCATAAGACGCCCCAGCGTCGCCATAAGTGCGTTCACCGAATACGTGCGCAACAACCGTCTTCCGGAGCCTGTCATACGCGTAAAACAGCCAGCGCTGGCGCGATTTAGCCCCGACGTATCCCCACTGTTC…	60	PASS	PRECISE;SVTYPE=INS;SVLEN=768;END=1709043;SUPPORT=23;COVERAGE=27,23,23,23,27;STRAND=+-;AF=1.000;STDEV_LEN=3.648;STDEV_POS=0.832;SUPPORT_LONG=0	GT:GQ:DR:DV	1/1:60:0:23	K091_2A9.1
1	3563625	Sniffles2.INS.135S0	N	TACAATGCGGGTGATGCTGCCAACTTACTGATTTAGTGTATGATGGTGTTTTTGAAAGTGCTCAGTGGCTTCTGTTTCTATCAGCTGTCCCTCCTGTTCAGCTACTGACAGGGTGGTGCGTAACGGCAAAAGCACCGCCGGACATCAGCGCTATCTCTGCTCTCACTGCCGTAAAACATGGCAACTGCAGTTCCACTACCCTTCTCCAATAGTACGCACCAGAAAATCCCATTGATATGGCCATGAATGGCGTTGGATGCCGGGCAACCGCCCGCATTATGGGCGTTGGCCTCAGCACGATTTCCGCCATTTAAAAAAACTCAGGCCGCAGTCGGTAACCTCGCGCATACAGCCGGGCAGTGACGTCATCGTCTGCGCGGAAATGGACGAACAGTGGGG…	60	GT	PRECISE;SVTYPE=INS;SVLEN=778;END=3563625;SUPPORT=4;COVERAGE=25,23,23,23,22;STRAND=+-;AF=0.174;STDEV_LEN=6.364;STDEV_POS=0.000;SUPPORT_LONG=0	GT:GQ:DR:DV	0/0:12:19:4	K091_2A9.1
1	846044	Sniffles2.INV.6F3S0	N	<INV>	59	PASS	PRECISE;SVTYPE=INV;SVLEN=296;END=846340;SUPPORT=14;COVERAGE=44,28,28,29,41;STRAND=+-;AF=0.286;STDEV_LEN=0.516;STDEV_POS=0.000	GT:GQ:DR:DV	0/1:42:35:14	K091_2A3.1
1	1711613	Sniffles2.INS.E9S0	N	ATGCAACTCGGCTTTGCTGAATAAATCAGATTTCGGGTAAGTCCCCGTAGCGGGTTGTGTTTTCAGGCAATACGCACGCTTTCAGGCATACCTGCTTTCGTCATTTTGTTCAGCGCTCGTACCGTGGCCATAGCCTCCGCAACCTGACCATCGTAGTCACGCAGTCAGTGAACCCCCGAACAGCTGTTTTACCCGGTACATCGCCGTTTCCGCTATCGAGCGACGGTTGTAATCTGTTTATTGTCCATTTCCACCGCGCATTACTCCCGGTCATTCGCTGATTAGCCACTGCATGGTTACGGTCTGCATATTCACCGGGCCAGTAACCGCACCTTTTCGGGTGGGATAAGCGCGCTGATTTTCTTACGCCGCAGTTCATCGTGACAGAGTCGGGTGTCG…	60	PASS	PRECISE;SVTYPE=INS;SVLEN=1057;END=1711613;SUPPORT=30;COVERAGE=32,30,30,30,40;STRAND=+-;AF=1.000;STDEV_LEN=4.712;STDEV_POS=0.000;SUPPORT_LONG=0	GT:GQ:DR:DV	1/1:60:0:30	K091_2A3.1
1	1983882	Sniffles2.INS.103S0	N	GGAACTCTATCTCAGCGTCGAAGAGCAGGATAACCTGCAGGAAGCGCCGATCCGCTGGCTGTGCAACTACCACGGGCCTCAACGAAGAAGACCCGCGAAAGCTCTTTACTGGCATCAGGATAATGACGCCGTCAGCCATCTGATGCGTCGCCAGCGGCCTCGATTCGCTGGTGCTGGGCGAGCCGCAGATCCTCGGCCAGGTGAAAAGCCTTTTTGCCGACTCCAGCCGCGGCCATCTTAACGTCAGGCGAGCTGGAGCGGATGTTCCAGAAATCCTTTTCAGTGGCTAAGCGCGTGCGTACCGAAACCGATATCGGCGCCAGCGCGGTCTCTGTGGCTTTCGCCGCCTGTACTCCTGGCGCGGCAAATTCGAATCGCTCTCCAGCGTCACCGTGTTAC…	34	PASS	PRECISE;SVTYPE=INS;SVLEN=2741;END=1983882;SUPPORT=2;COVERAGE=37,36,35,36,38;STRAND=-;AF=0.171;STDEV_LEN=0;STDEV_POS=0;SUPPORT_LONG=1	GT:GQ:DR:DV	./.:20:29:6	K091_2A3.1
1	3945272	Sniffles2.INS.1F4S0	N	CTGACGGTCGGTGATGCTGCCTTTGATTTAGTGTGATGGTGTTTTTGAGGTGCTCCAGTGGCTTCTGTTTCTATCAACTGTCCCTCCTGTTCAGCTACTGACGGGGTGGTGCGTAACGGCAAAAGCACCGCCGGACATCAACGCTATCTCTGCTCACTGCCGTAAAACATGGCAGCTGCAGTTCGCACGCCGCTTCTCAACCCGGTACGCACCAGAAAATCATTGATATGGCCATGAATGGCGTTGGATGCCGGGCAACCGCCCGCATTATGGGCGTTGGCCTCAACACGATTTTCCGCCATTTAAAAAACTCAGGCCGCAGTCGGTAACCTCGCGCATACAGCCGGGCAGTGAGCGTCATCGTCTGCGCGGAAATGGACGAACAGTGGGGATACGTCG…	60	PASS	PRECISE;SVTYPE=INS;SVLEN=770;END=3945272;SUPPORT=33;COVERAGE=36,33,33,33,40;STRAND=+-;AF=1.000;STDEV_LEN=4.180;STDEV_POS=0.000;SUPPORT_LONG=0	GT:GQ:DR:DV	1/1:60:0:33	K091_2A3.1
1	3945272	Sniffles2.BND.732S0	N	N]3:9408]	60	GT	PRECISE;SVTYPE=BND;SUPPORT=5;COVERAGE=36,33,40,39,39;STRAND=+-;AF=0.135;CHR2=3;STDEV_POS=0.000	GT:GQ:DR:DV	0/0:39:32:5	K091_2A3.1
contig_1	1989199	Sniffles2.DEL.46DS0	N	<DEL>	60	PASS	PRECISE;SVTYPE=DEL;SVLEN=-777;END=1989976;SUPPORT=32;COVERAGE=39,32,32,32,38;STRAND=+-;AF=1.000;STDEV_LEN=0.000;STDEV_POS=0.000	GT:GQ:DR:DV	1/1:60:0:32	K153_5G7.2
contig_1	2156777	Sniffles2.INS.123S0	N	CAAAAACGGGTAATGACTCCAACTTATTGATAGTGTTTTATGTTCAGATAATGCCCGATGACTTTGTCATGCAGCTCCACCGATTTTGAGAACGACAGCGACTTCCGTCCCAGCCGATGCCAGTGCTGCCTCAGATTCAGGTTATGCCGCTCAATTCGCTGCGTATATCGCTTGCTGATTACGTGCAACTTTCCCTTCAGGCAGGATTCATACAGCGGCCGGCCATCCGTCATCCATATCACCACGTCAAAGGGTGACCCAGCAGGCTCATAAGACGCCCCAGCGTCGCCATAGTGCGGTCACCGAATACGTGCGCAGCAACCGTCTTCCGGGTATATCATACGCGTAAAACGGCCAGCGCTGGCGCGGTTGTGACATCCCTGTTCGTCCATTTCCGCG…	60	PASS	PRECISE;SVTYPE=INS;SVLEN=765;END=2156777;SUPPORT=20;COVERAGE=25,20,20,20,26;STRAND=+-;AF=1.000;STDEV_LEN=3.479;STDEV_POS=0.943;SUPPORT_LONG=0	GT:GQ:DR:DV	1/1:55:0:20	K153_5G7.2
contig_1	3406604	Sniffles2.DUP.7F7S0	N	<DUP>	59	PASS	PRECISE;SVTYPE=DUP;SVLEN=40491;END=3447095;SUPPORT=31;COVERAGE=48,45,73,35,39;STRAND=+-;AF=0.492;STDEV_LEN=0.243;STDEV_POS=0.000	GT:GQ:DR:DV	0/1:60:32:31	K153_5G7.2
1	830210	Sniffles2.INV.7E2S0	N	<INV>	60	GT	PRECISE;SVTYPE=INV;SVLEN=308;END=830518;SUPPORT=8;COVERAGE=49,36,36,36,42;STRAND=+-;AF=0.160;STDEV_LEN=0.000;STDEV_POS=3.686	GT:GQ:DR:DV	0/0:37:42:8	K163_6A7
1	830259	Sniffles2.INS.92S0	N	CCATATTTCCGCAAAAAAAATCATCTCATTGATCATACGGCTCCACCGATTTTGAGAACGACAGCGACTTCCCGTCCCAGCCGTGCCAGGTGCTGCCTCCAGATTCAGGTTATGCCGCTCAATTCGCTGCATATCGCTTGCTGATTACGTGCAGCTTTCCCTTCAGGCGGGATTCATACAGCGGCCAGCCATCCGTCATCCATATCACCGATCAAAGGGTGACAGGCTCATAAGACGCCCCAGCGTCGCCATAGTGCGTTCACCGAATACGTGCGCAACAACCGTCTTCCCGTCACTGCCCGGCTGTATGCGCGAGGTTACCGACTGCGGCCTGAGTTTTTTAAATGGCGGAAAATCGTGTTGAGGCCAACGCCCATAATGCGGGCGGTTGCCCGGCAT…	60	PASS	IMPRECISE;SVTYPE=INS;SVLEN=679;END=830259;SUPPORT=36;COVERAGE=49,36,36,36,36;STRAND=+-;AF=1.000;STDEV_LEN=54.398;STDEV_POS=1.711;SUPPORT_LONG=0	GT:GQ:DR:DV	1/1:60:0:36	K163_6A7
1	830446	Sniffles2.INS.90S0	N	GGCAGCATCACCACCTGCAATTACTCCAGTTTCTCTAACCATATCTCTGCTGCAAGCGATCCGTCGCCAACGCCATCGCTATTCCTTTCGCACCTCCCACCACACTAAGATTATATTACCATAAAAACCAAA	60	PASS	PRECISE;SVTYPE=INS;SVLEN=119;END=830446;SUPPORT=10;COVERAGE=37,36,36,36,42;STRAND=+-;AF=0.278;STDEV_LEN=10.926;STDEV_POS=3.204;SUPPORT_LONG=0	GT:GQ:DR:DV	0/1:27:26:10	K163_6A7
1	225532	Sniffles2.INS.1S0	N	CATACAAGACTGATGGCAAAGGTAAAATGCTCGATGCGCTCCGCTTATCAGGCCTACGAAAATCTCTGCAATGTATTGAATTTTGCACGATTTTGTAGGCCGGATAAGGCGTTAACGCCGCATCCGGCATAAAACAAAGCGCACTTTGTCA	60	PASS	PRECISE;SVTYPE=INS;SVLEN=151;END=225532;SUPPORT=2;COVERAGE=3,3,3,3,3;STRAND=+-;AF=0.667;STDEV_LEN=0.707;STDEV_POS=0.000;SUPPORT_LONG=0	GT:GQ:DR:DV	0/1:4:1:2	K209_2G3.1
1	553386	Sniffles2.INS.CS0	N	ATGGATTGCCTGATGTGCCGCTGGCGCGTCTTATCAGGTCAACGTGAACAGCCCTTCCACCTGA	60	PASS	PRECISE;SVTYPE=INS;SVLEN=64;END=553386;SUPPORT=2;COVERAGE=4,4,4,4,4;STRAND=+-;AF=0.500;STDEV_LEN=1.414;STDEV_POS=0.000;SUPPORT_LONG=0	GT:GQ:DR:DV	0/1:14:2:2	K209_2G3.1
3	85761	Sniffles2.INS.0S2	N	TTATTAGAGGCAAACTTGTCATTTTTTTAATTACCCTTTGTTTATTTGTTGTTTACCTTAACATAACAATTCAAATTCTGACATCGTATTTTATGGACATAAAACACCAAAGAGCGTTGAGATATATCTTTCTGAAAAAATATTATTTATAAAATAATTAATGACCAAAAAATTAGTAGAGGGAATGGTCATTTTATAAGTATAATGGTTAATAATTACAGGACGCATCAGGAGTGGTTGATATAAATCTTAATTTTTTCAATGATATTCTTTATAGCGTGCGATTAAAAAACATTAGTAAATCAATATGGAGTTCTGCGCTACAAAACAACGGGTGTATTTTAGTGATAAAAACAAGAAGGCTAGTTATAAAATAATTAATTATGGAGACTATTATGA…	46	PASS	PRECISE;SVTYPE=INS;SVLEN=3769;END=85761;SUPPORT=1;COVERAGE=5,6,6,6,7;STRAND=-;AF=0.333;STDEV_LEN=0;STDEV_POS=0;SUPPORT_LONG=0	GT:GQ:DR:DV	0/1:8:4:2	K209_2G3.1
1	858734	Sniffles2.INS.3AS0	N	GATATGGTCGGCTTTGTTGAATAAATCAGATTTCGGGTAAGTCTCCCCGTAGCGGGTTGTGTTTTCAGGCAATACGCACGCTTTCAGGCATACCTGCTTTCGTCATTTTGTTCAGCGCTCGTACCAGGGCCGCGAAAGCGCGCAACCTGACCATCGTAGTCACGCAGCGTCAGTGAACCCCCGAACAGCCGTTTTACCCGGTACATCGCCGTTTCCGCTATCGAGCGACGGTTGTAATCTGTTGTCCATTTCCACCGCGCATTACTCCCGGTCATTCGCTGATTAGCCACTGCACGGTTACGGTCTGCATATTCACCGGGCCAGTAACCCGCACCTTTTCGGGGAGGGATAAGCGCGCTGATTTTCTTACGCCGCAGTTCATCGTGACATAGCCGGGTA…	60	PASS	PRECISE;SVTYPE=INS;SVLEN=1059;END=858734;SUPPORT=19;COVERAGE=22,19,19,19,21;STRAND=+-;AF=1.000;STDEV_LEN=6.624;STDEV_POS=0.000;SUPPORT_LONG=0	GT:GQ:DR:DV	1/1:52:0:19	K209_4H4.1
1	1571388	Sniffles2.INS.67S0	N	CCGCTTTTTGGTAATGACTCCAACTTATTGATAGTGTTTTATGTTCAGATAATGCCCGATGACTTTGTCATGCAGCTCCACCGATTTTGAGAACGACAGCGACTTCCGTCCCAGCCGTGCCGTGCTGCCTCAGATTCAGGTTATGCCGCTCAATTCGCTGCGTATATCGCTTGCTGATTACGTGCAGCTTTCCCTTCAGGCGGGATTCATACAGCGGCCAGCCATCCGTCATCCATATCACCACGTCAAAGGGTGACAGCAGGCTCATAAGACGCCCCAGCGTCGCCATAGTGCGTTCACCGAATACGTGCGCAACAACCGCCTTCCGGAGCCTGTCATACGCGTAACAGCCAGCGCTGGCGCGATTTAGCCCCGACGTATCCCCACTGTTCGTCCATT…	60	PASS	PRECISE;SVTYPE=INS;SVLEN=768;END=1571388;SUPPORT=17;COVERAGE=17,18,18,18,22;STRAND=+-;AF=0.944;STDEV_LEN=4.377;STDEV_POS=0.966;SUPPORT_LONG=0	GT:GQ:DR:DV	1/1:37:1:17	K209_4H4.1
1	1711183	Sniffles2.INS.6DS0	N	AAAATACTGGTGGAAGCGCTAACTTACTGATTTAGTGTATGATGGTGTTTTTGAGGTGCTCCAGTGGCTTGGCGCCTTATCAGCTGTCCCTCCTGTTCAGCTACTGATTGCAGCGTAACGGCAAAAGTACCGCCGGACATCAGCGCTATTCTGCTCTCATCGCTGTAAAACATGGCAACTGCAGCTACTTACACCGCTTCTCAACCCGGTACGCACCAGAAAATCATTGATATGGCCATGAATGGCGTTGATGCCGGGCAACCGCCCGGCATTATGGGCGTTGGCCTCAACACGATTTTCCGCCATTTAAAAAACTCAGGCCGCAGTCGGTAACCTCGCGCATACAGCCGGGCAGCGACGTCATCGTCTGCGCGGAAATGGACGAACAGTGGGGATACG…	60	PASS	PRECISE;SVTYPE=INS;SVLEN=769;END=1711183;SUPPORT=23;COVERAGE=22,23,23,23,27;STRAND=+-;AF=1.000;STDEV_LEN=4.013;STDEV_POS=0.000;SUPPORT_LONG=0	GT:GQ:DR:DV	1/1:60:0:23	K209_4H4.1
1	2715964	Sniffles2.INS.93S0	N	ATCATGGTGTACATAGTGGAGTGGGGCTAACAGGGATGCGCTTCATCAATCGCATCTGTATTTTCCAGCGGTTTAACGCCGCCTCTACTGCATCAGCATCCAGGCAAATACTGCATCCGGGACATTAACGTCGATCCTTAATCGCTTCCACAGTGCCTCCATCATCAACGCATTATTTTGTAGTCTAGCCTTCTGGCCCTGTTACGCAACATCTCATCACTTTATTACCCTGAAATGATTAATAAAATTCTGTCTAAATTGAATACAAAAGCAAAATGCTTTTCCGTATACAAACCGTGTGAAGTGTTAAATAGCGTCTATCATTATCAAATTGTCTGATCATATGACGTGGCTTTTTTGCGATCCGGATAGCAACAAAAAATTGATAAAAATAACGGG…	60	PASS	PRECISE;SVTYPE=INS;SVLEN=7917;END=2715964;SUPPORT=1;COVERAGE=9,9,9,9,10;STRAND=+;AF=0.333;STDEV_LEN=0;STDEV_POS=0;SUPPORT_LONG=0	GT:GQ:DR:DV	0/1:13:6:3	K209_4H4.1
1	3405958	Sniffles2.INS.B6S0	N	CCGGCTGCTGATACGGCGCTGGCTCAGGCTGATAGGCCTGCGGCGCGAGTTGACCGGCATGCGGATCGTAAACCATTGCTGATACGGCGCTGGCTCAGGCTGATAGGCCTGCGGCGCGGAGTTGACCGGCATACGGATCGTAAA	60	PASS	IMPRECISE;SVTYPE=INS;SVLEN=141;END=3405958;SUPPORT=16;COVERAGE=15,15,16,16,16;STRAND=+-;AF=1.000;STDEV_LEN=0.707;STDEV_POS=28.304;SUPPORT_LONG=0	GT:GQ:DR:DV	1/1:44:0:16	K209_4H4.1
2	1261	Sniffles2.INS.0S1	N	CACCGGCAACGGCCACGTTTACCCGCCAGCGTTGAGGATAGCCACCGTCAGCGGCCCCGCTTACCCGCCAGCGTTGAGGATAGCTACCGTCAGCGGCCACGCTACCCGCCAGCGTTGAGGATGAGCACCGGCAACGGCCACGTTTACCCGCCAGCGTTGAGGATAGCCACCGCCAGCGGCCCCGCTTACCCGCCAGCGTTGAGGATAGCTACCGTCTGCGGCCACGCTTTACCGCCGTTGAGGATGAG	60	PASS	PRECISE;SVTYPE=INS;SVLEN=248;END=1261;SUPPORT=12;COVERAGE=15,14,14,14,12;STRAND=+-;AF=0.857;STDEV_LEN=2.927;STDEV_POS=19.016;SUPPORT_LONG=0	GT:GQ:DR:DV	1/1:13:2:12	K209_4H4.1
1	786704	Sniffles2.INS.34S0	N	CTGGAATGAACAGGCCGAGAAATATCTGCTGGCACAATTTGGCGTTGATATCGGGGAGGCCGCGCACGATGTCCCTGGCGTGGCCATTATTTCGCGTTACGGAACAGCAGCGTTGGCTGCCTGGCCGCAAACCGGATGTGGCGCCAAAAATAAAATTGATGGCCTGGCGTAGTCACCGCGATGCCGCGCATTAAACGACGTCGCTTTTCGTGGACGAGTGGTTATCGGCGAAGGAGAAATTGACCATGCGCCGATGCTGTGGATTGGCGAAGAGGTGGGCAAAGGCGATGGGCCAGAAGTCGATATCGCGGTTGATCCTAATATGCACGCGGATGGTGGCGATGGGGCAGAGCAATGCGCGCGGTCATGGCTTTCGCCCTGGAGATAAAGCCCGTTACA…	60	PASS	PRECISE;SVTYPE=INS;SVLEN=6682;END=786704;SUPPORT=1;COVERAGE=18,18,18,18,19;STRAND=-;AF=0.167;STDEV_LEN=0;STDEV_POS=0;SUPPORT_LONG=0	GT:GQ:DR:DV	./.:11:15:3	K209_4H8.1
1	858313	Sniffles2.INS.39S0	N	CGGCGACCAGGGTGATGCTGCCAACTTACTGATTTAGTGTATGATGGTGTTTTGAGGTGCTCCAGTGGCTTCTGTTTCTATCAGCTGTCCCTCCTGTTCAGCTACTGACGGGTGGTGCGTAACGGCAAAAGCACCGCCGGACATCAGCGCTATCTCTGCTCTCACTGCCGTAAAACATGGCAACTGCAGTTCACTTACACCGCTTCTCAACCCGGTACGCACCAGAAAATATTGATATGGCCATGAATGGCGTTGGATGCCGGGCAACCGCCCGCATTATGGGCGTTGGCCTCAACACGATTTTCCGCCATTTAAAAACTCAGGCCGGTCGGTAACCTGGCGCATACAGCCGGGCAGTGACGTCATCGTCTGCGCGGAAATGGACGAACAGTGGGGATA…	60	PASS	PRECISE;SVTYPE=INS;SVLEN=769;END=858313;SUPPORT=9;COVERAGE=26,24,24,24,25;STRAND=+-;AF=0.375;STDEV_LEN=5.523;STDEV_POS=5.273;SUPPORT_LONG=0	GT:GQ:DR:DV	0/1:48:15:9	K209_4H8.1
1	858520	Sniffles2.INS.3AS0	N	CAATTTTCGGTAATGACTCCAACTTATTGATAGTGTTTTATGTTCAGATAATGCCCGATGAGAAAAACAATCATTGCTCCCACCGATTTGAGAACGACAGCGACTTCCGTCCCAGCCGTGCCAGGTGCTGCTCAGATTCAGGTTATGCCGCTCAATTCGCTGCGTATATCGCTTGCTGATTACGTGCAGCTTTCCCTTCAGGCGGGATTCATACAGCGGCCAGCCATCCGTCATCCATATCACCACGTCAAAGGGTGACAGCAGGCTCATAAGACGCCCCAGCGTCGCCATAGTGCGTTCACCGAATACGTGCGCAACAACCGTCTTCCGGAGCCTGTCATACGCGTAAAACAGCCAGCGCTGGCGCGATTTAGCCCCGACGTATCCCCACTGTTCGTC…	60	PASS	PRECISE;SVTYPE=INS;SVLEN=769;END=858520;SUPPORT=15;COVERAGE=25,24,24,24,23;STRAND=+-;AF=0.625;STDEV_LEN=2.759;STDEV_POS=0.000;SUPPORT_LONG=0	GT:GQ:DR:DV	0/1:48:9:15	K209_4H8.1
1	1712423	Sniffles2.INS.77S0	N	GTCATTATGGGTAATGACTCCAACTTATTGATAGTGTTTTATGTTCAGATAATGCCCGATGACTTTGTCATGCGCATTCACCGATTTTGAGAACGACAGCGACTTCCGTCCCAGCCGTGCCGTGCTGCCTCAGATTCAGGTTATGCCGCTCAATTCGCTGCGTATATCGCTTGCTGATTACGCAGCTTTCCCTTCAGGCGGGATTCATACAGCGGCCAGCCATCCGTCATCCATATCACCACGTCAAAGGGTGACAAAGCCCATAAGACGCCCCAGCGTCGCCATAGTGCGTTCACCGAATACGTGCGCAACAACCGTCTTCCGGAGCCCGTCATACGCGTAAAACAGCCAGCGCTGGCGCGATTTAGCCCCCGACGTATCCCCACTGTTCGTCCATTT…	60	PASS	PRECISE;SVTYPE=INS;SVLEN=773;END=1712423;SUPPORT=7;COVERAGE=27,26,25,25,26;STRAND=+-;AF=0.280;STDEV_LEN=2.702;STDEV_POS=0.000;SUPPORT_LONG=0	GT:GQ:DR:DV	0/1:19:18:7	K209_4H8.1
1	3060029	Sniffles2.INS.B4S0	N	GTCGCGGTAGGGATACCCGTTACCGGATACCCCCCGCACAGATCCCGGCGTGCGCGATTTACGCACCGGGCTCCTGCCTCGGGTGTCAGGCGGTGAACCGCCCACAGGCCATGGATGAAGAACCCGAACCCTTGGTAGCCATGCGGCTGCCAGTTTGTTTGCTTTCGTCCAGGTCGTATCATCCTTCTGGCTCCTGCGCCTGAGCGCCTGCCAGAGGTTTGTTACGTGTGTCCTGAATCTCTGCATGGTGGGGAAGTTGCCCGGTACTTGAGTGATAGTTCAGGTATCCCTGAACCACTCTCCTGAGCCATTTTCCCTGTTCGGGGATTGAGTAATGCCAGCGCCTTCGCAGACCGTCTTTGATGAAGCCAGAGTTGCCGTCATCCGATCCCGGCGGGT…	60	PASS	PRECISE;SVTYPE=INS;SVLEN=1887;END=3060029;SUPPORT=19;COVERAGE=24,20,20,20,20;STRAND=+-;AF=0.950;STDEV_LEN=6.002;STDEV_POS=0.000;SUPPORT_LONG=0	GT:GQ:DR:DV	1/1:42:1:19	K209_4H8.1
1	3405888	Sniffles2.INS.C9S0	N	GGCTGCTGATGCGGCGCGCAAACCAGGCTGATAGGCCTGCGGCGCGAGTTGAGCCGCACTACGGATCGTAAGCCGGCTACCGTCTGGCGCTGGCTCGGGCTGATAGGCCTGCAGCGCGAGTTGACCGGCATGCGGATCGTAAGCCC	60	PASS	IMPRECISE;SVTYPE=INS;SVLEN=146;END=3405888;SUPPORT=20;COVERAGE=22,21,20,20,19;STRAND=+-;AF=1.000;STDEV_LEN=2.974;STDEV_POS=27.079;SUPPORT_LONG=0	GT:GQ:DR:DV	1/1:55:0:20	K209_4H8.1
2	1261	Sniffles2.INS.0S1	N	CACCGCGCCCGCCACGTTTACCCGCCAGCGTTGAGGAGGCCACCGTCAGCGGCCCCGCTTACCCGCCAGCGTTGAGGATAGCTACCGCCAGCGGCCACGCTTACCTGGCCAGCGTTGAGGATGAGCACCGGCAACGGCCACGTTTACCCGCCAGCGTTGAGGATAGCCACCGTCAGCGGCCCCGCTTACCCGCCAGCGTTGATGATAGCTACCGTCTGCGGCCACGCTTACCCGCCAGCGTTGAGGATGAG	60	PASS	PRECISE;SVTYPE=INS;SVLEN=250;END=1261;SUPPORT=10;COVERAGE=15,15,15,15,14;STRAND=+-;AF=0.667;STDEV_LEN=1.966;STDEV_POS=0.000;SUPPORT_LONG=0	GT:GQ:DR:DV	0/1:22:5:10	K209_4H8.1
2	1392	Sniffles2.INS.1S1	N	GCACGGCCATTGCCGCATCGCCAGCGTTGAGGATAGCCACCGTCAAAGGCCCGCTTACCCGCCAGCGTTGAGGATAGCTACCGTCTGCGGCCACGCTTACCCGCCAGCGTTGAGGATGAGCACCGGCAACGGCCACGTTTACCCGCCAGCGTTGAGGAGGGCCACCGCCAGCGGCCCCGCTTACCTGCCAGCGTTGAGGATAGCTACCGTCAGCGGCCACGCTTACCCGCCAGCGTTGAGGACATACCC	60	PASS	PRECISE;SVTYPE=INS;SVLEN=249;END=1392;SUPPORT=4;COVERAGE=14,15,15,15,14;STRAND=+-;AF=0.267;STDEV_LEN=2.121;STDEV_POS=21.920;SUPPORT_LONG=0	GT:GQ:DR:DV	0/1:9:11:4	K209_4H8.1
1	1724868	Sniffles2.INS.69S0	N	TGTCAGTGGGTGATGCTGCCAGCTTGCGATTCAGGTATGATGGTGTTTTTGAGGTGCTTCCAGTGGCTTCTGTTTCTATCAGCTGTCCCTCCTGTTCAGCTACTGACGGGGTGGTGCGTAACGGCAAAAGCACCGCCGGACATCAGCGCTATCTCTGCTCCTGCCGTAAAACATGGCAGCTGCAGTTCACTTACGCGCTTCTCAACCCGGTACGCACCAGAAAATCATTGATATGGCCATGAATGGCGTTGGATGCCGGGCAACCGCCCGCATTATACGGCGTTAGCCTCCCAGCACGATTTTCCGCCATTTAAAACTCAGGCCGCAGTCGGTAACCTCGCGCATACAGCCGGGCAGTGACGTCATCGTCTGCGCCAAATGGACGAACAGTGGGGATAC…	60	PASS	PRECISE;SVTYPE=INS;SVLEN=771;END=1724868;SUPPORT=19;COVERAGE=23,19,19,19,23;STRAND=+-;AF=1.000;STDEV_LEN=3.401;STDEV_POS=0.000;SUPPORT_LONG=0	GT:GQ:DR:DV	1/1:52:0:19	K25wt_5E5
1	1724877	Sniffles2.BND.414S0	N	N[2:86723[	60	PASS	PRECISE;SVTYPE=BND;SUPPORT=7;COVERAGE=23,19,23,25,26;STRAND=+-;AF=0.318;CHR2=2;STDEV_POS=3.975	GT:GQ:DR:DV	0/1:28:15:7	K25wt_5E5
1	2972755	Sniffles2.DUP.3D7S0	N	<DUP>	60	GT	PRECISE;SVTYPE=DUP;SVLEN=40491;END=3013246;SUPPORT=4;COVERAGE=19,17,28,21,20;STRAND=+-;AF=0.182;STDEV_LEN=0.000;STDEV_POS=0.000	GT:GQ:DR:DV	0/0:10:18:4	K25wt_5E5
1	3311475	Sniffles2.INS.B9S0	N	TCTGACAACTGGCGCAGCCAGTTGACAGGACCGCGCACGCAGGCGGGCTGGCGCCCCGCAGGGGCGAGCGAAGCGAGCCAATCCCCCCTCACCGCCATATTCGAGATGAGAGCCTGTACGAAAGGGCTCTTTTCTTTATATTCTCCACAGGGGGGATGAGAACCCCCGGACC	60	PASS	PRECISE;SVTYPE=INS;SVLEN=171;END=3311475;SUPPORT=20;COVERAGE=21,20,20,20,23;STRAND=+-;AF=1.000;STDEV_LEN=1.792;STDEV_POS=17.658;SUPPORT_LONG=0	GT:GQ:DR:DV	1/1:55:0:20	K25wt_5E5
1	3314648	Sniffles2.INS.BAS0	N	CCTCACCGCCGCTATTTTAAGAAGAGCTCGTACGCAAGTACGGGCTTTTTTTCGCATGTGGCACCCGCCGGGGAGGATGAGAACCCCCGACCAGGGTTCGACAACTGGCAACGCCAGTTGGACAGACCGCGAGCCTGCGAGCGGGCTGCCAAGGGCGAGCGAAGCGAGTCAAT	60	PASS	IMPRECISE;SVTYPE=INS;SVLEN=174;END=3314648;SUPPORT=20;COVERAGE=19,18,20,20,18;STRAND=+-;AF=1.000;STDEV_LEN=1.912;STDEV_POS=67.161;SUPPORT_LONG=0	GT:GQ:DR:DV	1/1:55:0:20	K25wt_5E5
4	47663	Sniffles2.INS.8S3	N	GGCGCCCACCTTACCGGGCGCCGGTGCTGTGTGGAAATCCGCCCATCTTGCCGGGCGCCGGTGCCGTGGCCGAGTCCGCCCACCTTACCGAGGGCGCCGGTGCCTGTGGAAATCCGCCCACCTTGCCGCGCGCCGGTGCCGTGTGGGAATCCACCTGCCGCGCGCCGGTGCCGTCGTCGGTCGCCCACCTTGCCGGGCGCCGGTGCTGTGAAATCCACGCCCATCTTGCCGGGCGCCGGTGCCGTGTGGGAATCCGCCCACCTTGCCGGAGCGCCGGTGCTGTGTGGAAATCCATACCTTACCGGGCATGATTGC	60	GT	IMPRECISE;SVTYPE=INS;SVLEN=315;END=47663;SUPPORT=3;COVERAGE=12,14,14,14,13;STRAND=+-;AF=0.214;STDEV_LEN=6.557;STDEV_POS=19.348;SUPPORT_LONG=0	GT:GQ:DR:DV	0/0:0:11:3	K25wt_5E5
4	47690	Sniffles2.INS.7S3	N	GGATGATGATCCGCCCACCTTACCGGGCGCCGGTGCTGTGTGGAAATCCACGCCCACGCTGCCGCGCCGGTGCCGTGTGGGAATCCGCCCACCTTGCCGCGCATGGGGGCGCCGGTGCTGTGTGAAATCCACCCACCTTACCGGGCGCCGGTGCTGTGTGGGAAATCCGCCCATCTTGCCGGGCGCCGGTGCCGTGAATCCGCCCACGCC	60	PASS	IMPRECISE;SVTYPE=INS;SVLEN=210;END=47690;SUPPORT=8;COVERAGE=12,14,14,14,13;STRAND=+-;AF=0.571;STDEV_LEN=1.258;STDEV_POS=57.512;SUPPORT_LONG=0	GT:GQ:DR:DV	0/1:37:6:8	K25wt_5E5
4	47739	Sniffles2.INS.6S3	N	GGAAATCCGCCCACCTTGCCGCGCGCCGGTGCCGGGGAATCCGCCCACCTTGCCGCCGGTGCCGTGGGAATCCGCCCACCTTGCCGGGCGCCGGTGCTGC	60	PASS	IMPRECISE;SVTYPE=INS;SVLEN=105;END=47739;SUPPORT=12;COVERAGE=12,14,14,13,13;STRAND=+-;AF=0.857;STDEV_LEN=2.150;STDEV_POS=147.066;SUPPORT_LONG=0	GT:GQ:DR:DV	1/1:13:2:12	K25wt_5E5
