## Supplementary_Tables_1_7 for "Plasmid-encoded insertion sequences promote rapid adaptation in clinical enterobacteria": Supplementary_Table_6_summary_vcall_patients_expev.xlsx

### Sheet: parsed_snps_merged
Seq ID	Event	Position	Mutation	Gene	Annotation	Strain	Species	Reference
IncB/O/K/Z_2	SNP	66,665	P169T(CCC→ACC)	pgaptmp_005219←	conjugal transfer protein TraN	C153	E. coli	C152
Chromosome	SNP	1,326,425	P70P(CCG→CCA)	pgaptmp_001292←	hypothetical protein	C527	E. coli	C163
Chromosome	SNP	1,483,775	pseudogene (816/1506 nt)	pgaptmp_001448→	RHS repeat protein	C527	E. coli	C163
Chromosome	SNP	3,112,571	A357E(GCA→GAA)	yejM→	LPS biosynthesis‑modulating metalloenzyme YejM	C527	E. coli	C163
Chromosome	SNP	3,979,820	T140I(ACC→ATC)	pgaptmp_003866←	bifunctional cytidylyltransferase/SDR family oxidoreductase	C527	E. coli	C163
Chromosome	INDEL	4,062,690	coding (790‑805/828 nt)	cpdA←	3',5'‑cyclic‑AMP phosphodiesterase	C527	E. coli	C163
Chromosome	SNP	4,158,154	intergenic (+43/‑213)	tdcR→ / →pgaptmp_004033	transcriptional activator TdcR/hypothetical protein	C527	E. coli	C163
IncFIB(AP001918)_1_IncFIC(FII)_1	Plasmid_loss	1	-	[pgaptmp_004741]–pgaptmp_004866	130 genes: [pgaptmp_004741],recF,gyrB,yidB,yidA,dgoR,dgoK,dgoA,pgaptmp_004749,pgaptmp_004750,pgaptmp_004751,pgaptmp_004752,tnpA,pgaptmp_004754,pgaptmp_004755,pgaptmp_004756,pgaptmp_004756,pgaptmp_004757,pgaptmp_004758,pgaptmp_004759,pgaptmp_004759,ivbL,ilvB,ilvB,uhpB,iss,uhpT,adeD,iroB,iroC,iroD,iroE,iroN,setC,pgaptmp_004772,pgaptmp_004773,yicJ,yicI,yicH,cvaC,cvi,trmH,rpoZ,gmk,ligB,tnpB,pgaptmp_0…	C527	E. coli	C163
Chromosome	SNP	265,823	intergenic (‑335/‑254)	dcuC← / →pagP	anaerobic C4‑dicarboxylate transporter DcuC/lipid IV(A) palmitoyltransferase PagP	C166	E. coli	C165
Chromosome	INDEL	452,668	coding (707/1083 nt)	pgaptmp_000459←	porin OmpD	C166	E. coli	C165
Chromosome	SNP	1,709,139	S307S(AGC→AGT)	pgaptmp_001735→	IS30‑like element IS30 family transposase	C166	E. coli	C165
Chromosome	SNP	1,818,078	S249Y(TCT→TAT)	baeS→	two‑component system sensor histidine kinase BaeS	C166	E. coli	C165
Chromosome	SNP	3,237,042	A49V(GCC→GTC)	envZ←	two‑component system sensor histidine kinase EnvZ	C166	E. coli	C165
Chromosome	SNP	3,495,101	R202I(AGA→ATA)	pgaptmp_003471←	lipopolysaccharide N‑acetylglucosaminyltransferase	C166	E. coli	C165
Chromosome	SNP	520,447	A259A(GCA→GCT)	gltD←	glutamate synthase subunit GltD	C289	E. coli	C288
Chromosome	SNP	2,138,270	H77R(CAC→CGC)	lpp←	murein lipoprotein Lpp	C289	E. coli	C288
Chromosome	SNP	3,285,067	K572Q(AAA→CAA)	mrdA→	peptidoglycan DD‑transpeptidase MrdA	C289	E. coli	C288
Chromosome	SNP	4,708,928	M73V(ATG→GTG)	phoU→	phosphate signaling complex protein PhoU	C289	E. coli	C288
IncL/M(pOXA-48)_1_pOXA-48	SNP	22,926	intergenic (+180/‑104)	pgaptmp_004786→ / →pgaptmp_004787	RepC/replication protein RepA	C289	E. coli	C288
contig_4_pilon_pilon	INDEL	1	Δ821 bp	pgaptmp_005027	pgaptmp_005027	C610	E. coli	C609
contig_5_pilon_pilon	INDEL	1	Δ1,853 bp	[pgaptmp_005028]–[pgaptmp_005028]	[pgaptmp_005028],pgaptmp_005029,pgaptmp_005030,[pgaptmp_005028]	C610	E. coli	C609
contig_6_pilon_pilon	INDEL	1	Δ1,853 bp	[pgaptmp_005031]–[pgaptmp_005031]	[pgaptmp_005031],pgaptmp_005032,pgaptmp_005033,[pgaptmp_005031]	C610	E. coli	C609
Chromosome	SNP	5,983	F791F(TTC→TTT)	gyrB→	DNA topoisomerase (ATP‑hydrolyzing) subunit B	C643	E. coli	C642
Chromosome	SNP	458,543	P325P(CCT→CCC)	pgaptmp_000447←	amino acid ABC transporter permease	C643	E. coli	C642
Chromosome	SNP	1,139,927	pseudogene (399/711 nt)	pgaptmp_001109←	IS5‑like element ISKpn26 family transposase	C643	E. coli	C642
Chromosome	SNP	3,088,422	I226V(ATT→GTT)	artQ→	arginine ABC transporter permease ArtQ	C643	E. coli	C642
Chromosome	SNP	3,923,266	Q264Q(CAA→CAG)	leuA→	2‑isopropylmalate synthase	C643	E. coli	C642
Chromosome	INDEL	4,611,340	pseudogene (992‑994/1386 nt)	pgaptmp_004475→	MFS transporter	C643	E. coli	C642
Chromosome	SNP	37,209	S216F(TCC→TTC)	uhpT→	hexose‑6‑phosphate:phosphate antiporter	C718	E. coli	C717
Chromosome	SNP	1,588,690	pseudogene (768/1359 nt)	glpT→	glycerol‑3‑phosphate transporter	C718	E. coli	C717
Chromosome	SNP	3,293,203	T920A(ACC→GCC)	rhsC←	rhs element protein RhsC	C718	E. coli	C717
IncFIB(AP001918)_1	SNP	8,780	pseudogene (1014/1200 nt)	pgaptmp_004661→	IS3 family transposase	C718	E. coli	C717
ColpVC_1	Plasmid_loss	1	Δ2,058 bp	[pgaptmp_005008]–[pgaptmp_005008]	[pgaptmp_005008],pgaptmp_005009,[pgaptmp_005008]	C779	E. coli	C778
Chromosome	IS?	1,833,776	Δ1,066 bp	pgaptmp_001768–[pgaptmp_001769]	pgaptmp_001768,[pgaptmp_001769]	C310	E. coli	S8
Chromosome	SNP	3,120,442	A→T	pgaptmp_003059← / →pgaptmp_003060	regulator/phage repressor protein CI	C310	E. coli	S8
Plasmid2	SNP	96,923	G→C	traM← / →pgaptmp_004900	relaxosome protein TraM/transglycosylase SLT domain‑containing protein	C310	E. coli	S8
Plasmid2	SNP	96,938	C→G	traM← / →pgaptmp_004900	relaxosome protein TraM/transglycosylase SLT domain‑containing protein	C310	E. coli	S8
Chromosome	IS_jump	1,609,035	Δ777 bp	pgaptmp_001596–[pgaptmp_001597]	pgaptmp_001596,pgaptmp_001596,[pgaptmp_001597]	S17	E. coli	S13
Chromosome	SNP	3,099,871	I91F(ATC→TTC)	rbsA→	ribose ABC transporter ATP‑binding protein RbsA	S17	E. coli	S13
Chromosome	SNP	3,478,942	A639A(GCG→GCT)	yjcS←	alkyl sulfatase YjcS	S17	E. coli	S13
Chromosome	IS_jump	101,676	Δ776 bp	pgaptmp_000102–[pgaptmp_000103]	pgaptmp_000102,[pgaptmp_000103]	CF12	C. freundii	CF13
Chromosome	SNP	963,440	intergenic (+3/‑53)	rrf→ / →pgaptmp_000924	5S ribosomal RNA/tRNA‑Asp	CF12	C. freundii	CF13
Chromosome	SNP	2,869,746	V114V(GTG→GTT)	pgaptmp_002782←	RusA family crossover junction endodeoxyribonuclease	CF12	C. freundii	CF13
Chromosome	SNP	2,880,602	*40E(TAA→GAA)	pgaptmp_002839→	hypothetical protein	K36	K. pneumoniae	K24
Chromosome	SNP	3,318,648	E32G(GAA→GGA)	pgaptmp_003299←	DUF1097 domain‑containing protein	K36	K. pneumoniae	K24
Chromosome	SNP	824,254	V8A(GTA→GCA)	pgaptmp_000833←	MFS transporter	K29	K. pneumoniae	K28
Chromosome	SNP	3,377,796	1 bp→28 bp	ompA→	porin OmpA	K51	K. pneumoniae	K47
Chromosome	SNP	3,377,796	1 bp→28 bp	ompA→	porin OmpA	K52	K. pneumoniae	K47
Plasmid2	SNP	102,037	intergenic (+95/‑27)	lacI→ / →lacZ	DNA‑binding transcriptional repressor LacI/beta‑galactosidase	K51	K. pneumoniae	K47
Plasmid2	SNP	102,037	intergenic (+95/‑27)	lacI→ / →lacZ	DNA‑binding transcriptional repressor LacI/beta‑galactosidase	K52	K. pneumoniae	K47
Plasmid4	Plasmid_loss	1	Δ51,318 bp	umuD–ltrA	55 genes: umuD,pgaptmp_005548,pgaptmp_005549,pgaptmp_005550,pgaptmp_005551,pgaptmp_005552,pgaptmp_005553,pgaptmp_005554,pgaptmp_005555,pgaptmp_005556,pgaptmp_005557,vapB,pgaptmp_005559,pgaptmp_005560,pgaptmp_005561,pgaptmp_005562,pgaptmp_005563,pgaptmp_005564,pgaptmp_005565,pgaptmp_005566,pgaptmp_005567,pgaptmp_005568,pgaptmp_005569,pgaptmp_005570,pgaptmp_005571,pgaptmp_005572,pgaptmp_005573,pgap…	K51	K. pneumoniae	K47
Plasmid4	Plasmid_loss	1	Δ51,318 bp	umuD–ltrA	55 genes: umuD,pgaptmp_005548,pgaptmp_005549,pgaptmp_005550,pgaptmp_005551,pgaptmp_005552,pgaptmp_005553,pgaptmp_005554,pgaptmp_005555,pgaptmp_005556,pgaptmp_005557,vapB,pgaptmp_005559,pgaptmp_005560,pgaptmp_005561,pgaptmp_005562,pgaptmp_005563,pgaptmp_005564,pgaptmp_005565,pgaptmp_005566,pgaptmp_005567,pgaptmp_005568,pgaptmp_005569,pgaptmp_005570,pgaptmp_005571,pgaptmp_005572,pgaptmp_005573,pgap…	K52	K. pneumoniae	K47
Chromosome	SNP	650,630	intergenic (‑22/+514)	pgaptmp_000643← / ←pgaptmp_000644	hypothetical protein/tRNA‑Ile	K84	K. pneumoniae	K83
Chromosome	SNP	2,890,625	V118A(GTG→GCG)	paaG←	2‑(1,2‑epoxy‑1,2‑dihydrophenyl)acetyl‑CoA isomerase PaaG	K89	K. pneumoniae	K88
Chromosome	SNP	1,334,880	pseudogene (91/609 nt)	mrkA→	type 3 fimbria major subunit MrkA	K151	K. pneumoniae	K153
Chromosome	SNP	1,592,734	intergenic (+61/‑97)	pgaptmp_001563→ / →csrA	IS3‑like element ISKpn18 family transposase/carbon storage regulator CsrA	K151	K. pneumoniae	K153
Chromosome	SNP	3,488,642	intergenic (‑372/‑31)	ltrA← / →umuD	group II intron reverse transcriptase/maturase/translesion error‑prone DNA polymerase V autoproteolytic subunit	K151	K. pneumoniae	K153
Chromosome	SNP	3,514,979	N85K(AAC→AAA)	silS←	copper/silver sensor histidine kinase SilS	K151	K. pneumoniae	K153
Chromosome	SNP	4,219,692	P157T(CCC→ACC)	pmrB→	two‑component system sensor histidine kinase PmrB	K151	K. pneumoniae	K153
Chromosome	SNP	1,334,880	pseudogene (91/609 nt)	mrkA→	type 3 fimbria major subunit MrkA	K152	K. pneumoniae	K153
Chromosome	SNP	1,592,734	intergenic (+61/‑97)	pgaptmp_001563→ / →csrA	IS3‑like element ISKpn18 family transposase/carbon storage regulator CsrA	K152	K. pneumoniae	K153
Chromosome	SNP	3,488,642	intergenic (‑372/‑31)	ltrA← / →umuD	group II intron reverse transcriptase/maturase/translesion error‑prone DNA polymerase V autoproteolytic subunit	K152	K. pneumoniae	K153
Chromosome	SNP	3,514,979	N85K(AAC→AAA)	silS←	copper/silver sensor histidine kinase SilS	K152	K. pneumoniae	K153
Chromosome	SNP	4,219,692	P157T(CCC→ACC)	pmrB→	two‑component system sensor histidine kinase PmrB	K152	K. pneumoniae	K153
Chromosome	SNP	3,175,232	I274I(ATT→ATC)	pgaptmp_003153←	MFS transporter	K161	K. pneumoniae	K160
Chromosome	SNP	3,175,232	I274I(ATT→ATC)	pgaptmp_003153←	MFS transporter	K162	K. pneumoniae	K160
Chromosome	SNP	1,654,970	S178P(TCG→CCG)	pgaptmp_001624→	sensor histidine kinase	K162	K. pneumoniae	K160
Chromosome	SNP	1,937,952	coding (668/882 nt)	pgaptmp_001885→	hypothetical protein	K162	K. pneumoniae	K160
Chromosome	IS_jump	1,938,087	Δ777 bp	[pgaptmp_001885]–pgaptmp_001886	[pgaptmp_001885],pgaptmp_001886,pgaptmp_001886	K162	K. pneumoniae	K160
Chromosome	SNP	2,014,281	A391A(GCT→GCC)	tdcC→	threonine/serine transporter TdcC	K162	K. pneumoniae	K160
Chromosome	SNP	3,138,663	L206V(CTG→GTG)	cho→	excinuclease Cho	K162	K. pneumoniae	K160
Chromosome	SNP	3,328,581	L874Q(CTG→CAG)	putA→	trifunctional transcriptional regulator/proline dehydrogenase/L‑glutamate gamma‑semialdehyde dehydrogenase	K162	K. pneumoniae	K160
Chromosome	SNP	1,813,172	intergenic (‑99/+43)	pgaptmp_001742← / ←sbcB	IS3‑like element ISKpn1 family transposase/exodeoxyribonuclease I	K164	K. pneumoniae	K163
Chromosome	SNP	3,366,424	V81M(GTG→ATG)	asnS→	asparagine‑‑tRNA ligase	K164	K. pneumoniae	K163
Chromosome	SNP	3,903,384	intergenic (+7/+34)	pgaptmp_003802→ / ←pgaptmp_003803	ABC transporter ATP‑binding protein/HlyD family secretion protein	K164	K. pneumoniae	K163
Chromosome	SNP	3,903,386	intergenic (+9/+32)	pgaptmp_003802→ / ←pgaptmp_003803	ABC transporter ATP‑binding protein/HlyD family secretion protein	K164	K. pneumoniae	K163
Chromosome	SNP	2,156,184	P35S(CCG→TCG)	sufC→	Fe‑S cluster assembly ATPase SufC	K165	K. pneumoniae	K163
Chromosome	SNP	4,100,002	coding (1671/1680 nt)	pgaptmp_004013→	FAD‑dependent oxidoreductase	K165	K. pneumoniae	K163
Chromosome	SNP	3,903,384	intergenic (+7/+34)	pgaptmp_003802→ / ←pgaptmp_003803	ABC transporter ATP‑binding protein/HlyD family secretion protein	K165	K. pneumoniae	K163
Chromosome	SNP	3,903,386	intergenic (+9/+32)	pgaptmp_003802→ / ←pgaptmp_003803	ABC transporter ATP‑binding protein/HlyD family secretion protein	K165	K. pneumoniae	K163
Chromosome	SNP	235,685	G1293E(GGA→GAA)	pgaptmp_000225→	cellulose synthase subunit BcsC‑related outer membrane protein	K172	K. pneumoniae	K173
Chromosome	SNP	1,432,703	F51L(TTT→CTT)	pgaptmp_001398←	hypothetical protein	K172	K. pneumoniae	K173
Chromosome	SNP	1,549,605	C140W(TGC→TGG)	yfcD→	NUDIX hydrolase YfcD	K172	K. pneumoniae	K173
Chromosome	SNP	2,328,663	M1M(ATG→TTG) †	pgaptmp_002274←	DUF2569 domain‑containing protein	K172	K. pneumoniae	K173
Chromosome	SNP	4,927,285	intergenic (+115/+299)	pgaptmp_004808→ / ←pgaptmp_004809	tRNA‑Phe/IS3‑like element ISKpn1 family transposase	K172	K. pneumoniae	K173
Plasmid2	SNP	69,863	V89A(GTA→GCA)	pgaptmp_005313←	recombinase family protein	K188	K. pneumoniae	K187
Chromosome	SNP	554,778	pseudogene (1534/1975 nt)	bglF→	PTS beta‑glucoside transporter subunit IIABC	K199	K. pneumoniae	K198
Chromosome	SNP	773,422	A195V(GCT→GTT)	pgaptmp_000733→	YebC/PmpR family DNA‑binding transcriptional regulator	K199	K. pneumoniae	K198
Chromosome	SNP	1,742,268	intergenic (‑17/‑190)	pgaptmp_001705← / →pgaptmp_001706	YdbH family protein/DedA family protein	K199	K. pneumoniae	K198
Chromosome	SNP	4,755,685	S152Y(TCC→TAC)	lptC←	LPS export ABC transporter periplasmic protein LptC	K199	K. pneumoniae	K198
Chromosome	SNP	262,749	*300*(TGA→TAA)	pgaptmp_000244←	LysR family transcriptional regulator	K244	K. pneumoniae	K243
Chromosome	SNP	1,116,654	G460V(GGG→GTG)	flhA←	formate hydrogenlyase transcriptional activator FlhA	K244	K. pneumoniae	K243
Chromosome	SNP	3,417,368	A259T(GCA→ACA)	pgaptmp_003324←	MFS transporter	K244	K. pneumoniae	K243
Chromosome	SNP	5,007,755	Q356Q(CAG→CAA)	zraS←	two‑component system sensor histidine kinase ZraS	K244	K. pneumoniae	K243
Plasmid2	Plasmid_loss	1	Δ221,274 bp	[pgaptmp_005097]–sopA	234 genes: [pgaptmp_005097],pgaptmp_005098,pgaptmp_005099,pgaptmp_005100,pgaptmp_005101,pgaptmp_005102,pgaptmp_005103,pgaptmp_005104,pgaptmp_005105,betT,pgaptmp_005107,pgaptmp_005107,pgaptmp_005108,pgaptmp_005108,pgaptmp_005109,pgaptmp_005110,silE,silS,silR,silC,cusF,silB,silA,pgaptmp_005118,silP,pgaptmp_005120,pgaptmp_005121,pgaptmp_005122,pcoA,pcoB,pcoC,pcoD,pcoR,pcoS,pcoE,pgaptmp_005130,pgaptm…	K244	K. pneumoniae	K243
Chromosome	SNP	1,309,140	K138E(AAA→GAA)	iscS→	cysteine desulfurase	K260	K. pneumoniae	K259
Chromosome	SNP	3,592,782	C585R(TGC→CGC)	dinG←	ATP‑dependent DNA helicase DinG	K260	K. pneumoniae	K259
Chromosome	SNP	1,631,408	H167R(CAC→CGC)	pgaptmp_001604→	carbohydrate porin	K265	K. pneumoniae	K264
Chromosome	SNP	1,720,952	H154N(CAT→AAT)	pgaptmp_001676→	glycosyltransferase family 1 protein	K265	K. pneumoniae	K264
Chromosome	SNP	2,992,206	V359D(GTT→GAT)	pgaptmp_002949←	PBSX family phage terminase large subunit	K265	K. pneumoniae	K264
Chromosome	SNP	4,114,167	G349R(GGG→AGG)	lon←	endopeptidase La	K266	K. pneumoniae	K264
Chromosome	SNP	1,631,408	H167R(CAC→CGC)	pgaptmp_001604→	carbohydrate porin	K266	K. pneumoniae	K264
Chromosome	SNP	1,720,952	H154N(CAT→AAT)	pgaptmp_001676→	glycosyltransferase family 1 protein	K266	K. pneumoniae	K264
Chromosome	SNP	2,992,206	V359D(GTT→GAT)	pgaptmp_002949←	PBSX family phage terminase large subunit	K266	K. pneumoniae	K264
Chromosome	SNP	1,631,408	H167R(CAC→CGC)	pgaptmp_001604→	carbohydrate porin	K267	K. pneumoniae	K264
Chromosome	SNP	1,720,952	H154N(CAT→AAT)	pgaptmp_001676→	glycosyltransferase family 1 protein	K267	K. pneumoniae	K264
Chromosome	SNP	2,992,206	V359D(GTT→GAT)	pgaptmp_002949←	PBSX family phage terminase large subunit	K267	K. pneumoniae	K264
Chromosome	SNP	1,631,408	H167R(CAC→CGC)	pgaptmp_001604→	carbohydrate porin	K268	K. pneumoniae	K264
Chromosome	SNP	1,720,952	H154N(CAT→AAT)	pgaptmp_001676→	glycosyltransferase family 1 protein	K268	K. pneumoniae	K264
Chromosome	SNP	2,992,206	V359D(GTT→GAT)	pgaptmp_002949←	PBSX family phage terminase large subunit	K268	K. pneumoniae	K264
Chromosome	SNP	3,646,148	intergenic (‑202/‑129)	pgaptmp_003609← / →ycgZ	diguanylate phosphodiesterase/regulatory protein YcgZ	K270	K. pneumoniae	K269
Chromosome	SNP	4,174,865	A411A(GCT→GCC)	brnQ←	branched‑chain amino acid transporter carrier protein BrnQ	K270	K. pneumoniae	K269
Chromosome	SNP	812,350	G→T	pgaptmp_000823→	LuxR family transcriptional regulator	K271	K. pneumoniae	K269
Chromosome	IS_jump	3,599,164	Δ777 bp	pgaptmp_003563–[pgaptmp_003564]	pgaptmp_003563,pgaptmp_003563,[pgaptmp_003564]	K271	K. pneumoniae	K269
Chromosome	INDEL	3,467,282	Δ1 bp	pgaptmp_003423←	hypothetical protein	K236_1	K. pneumoniae	K293
Chromosome	SNP	764,077	G→A	ampE→ / ←pgaptmp_000730	beta‑lactamase regulator AmpE/family 43 glycosylhydrolase	K295	K. pneumoniae	K294
Chromosome	IS_jump	3,622,945	Δ776 bp	[pgaptmp_003552]–[pgaptmp_003554]	[pgaptmp_003552],pgaptmp_003553,[pgaptmp_003554]	K295	K. pneumoniae	K294
Chromosome	SNP	1,092,617	I223V(ATC→GTC)	mutS←	DNA mismatch repair protein MutS	K324	K. pneumoniae	K323
Plasmid2	Plasmid_loss	1	Δ124,355 bp	[pgaptmp_005268]–pgaptmp_005415	152 genes: [pgaptmp_005268],pgaptmp_005269,pgaptmp_005270,pgaptmp_005271,pgaptmp_005272,pgaptmp_005273,pgaptmp_005274,tet(M),pgaptmp_005276,pgaptmp_005277,qac,aadA1,pgaptmp_005280,pgaptmp_005281,pgaptmp_005282,dfrA12,intI1,pgaptmp_005285,pgaptmp_005286,pgaptmp_005287,pgaptmp_005288,pgaptmp_005289,pgaptmp_005290,pgaptmp_005291,sul2,pgaptmp_005293,pgaptmp_005293,pgaptmp_005294,pgaptmp_005295,pgaptm…	K324	K. pneumoniae	K323

### Sheet: parsed_njs_merged
Seq ID1	Seq ID2	Event	Type	Position1	Position2	Gene1	Gene2	Annotation1	Annotation2	Strain	Species	Reference	Freq	IS1 mediated
1	1	NJ	Chromsome-Chromosome	4540177	4541976	pgaptmp_004368	pgaptmp_004371	tail fiber protein	hypothetical protein	C153	E. coli	C152	71.9	N
3	3	NJ	Plasmid-Plasmid	82898	84120	pgaptmp_005233/pgaptmp_005234	pgaptmp_005235/pilV	site‑specific integrase/hypothetical protein	phage tail protein/shufflon system plasmid conjugative transfer pilus tip adhesin PilV	C153	E. coli	C152	93.9	N
3	3	NJ	Plasmid-Plasmid	84142	84711	pgaptmp_005235/pilV	pilV	phage tail protein/shufflon system plasmid conjugative transfer pilus tip adhesin PilV	shufflon system plasmid conjugative transfer pilus tip adhesin PilV	C153	E. coli	C152	96.3	N
1	1	NJ	Chromsome-Chromosome	83137	2460240	pgaptmp_000081/pgaptmp_000082	uidR	glycosyltransferase/IS1 family transposase	DNA‑binding transcriptional regulator UidR	C527	E. coli	C163	94.3	Y
1	1	NJ	Chromsome-Chromosome	665565	2584334	pgaptmp_000658/pgaptmp_000659	chbB	IS1 family transposase/hypothetical protein	PTS N,N'‑diacetylchitobiose transporter subunit IIB	C527	E. coli	C163	98.8	Y
1	1	NJ	Chromsome-Chromosome	2198034	2198062	pgaptmp_002173	pgaptmp_002173	Ail/Lom family outer membrane beta‑barrel protein	Ail/Lom family outer membrane beta‑barrel protein	C527	E. coli	C163	43.8	N
2	5	NJ	Plasmid-Plasmid	18558	35288	pgaptmp_004755/pgaptmp_004756	nlpA	ISNCY family transposase/IS3 family transposase	VirB3 family type IV secretion system protein	C527	E. coli	C163	98.2	N
3	3	NJ	Plasmid-Plasmid	84053	85086	cysE/lldD	cysE/lldD	tyrosine‑type recombinase/integrase/prepilin	tyrosine‑type recombinase/integrase/prepilin	C527	E. coli	C163	82.3	N
3	3	NJ	Plasmid-Plasmid	84568	85645	cysE/lldD	pilV	tyrosine‑type recombinase/integrase/prepilin	shufflon system plasmid conjugative transfer pilus tip adhesin PilV	C527	E. coli	C163	70.2	N
1	1	NJ	Chromsome-Chromosome	1589202	1824754	glpT	pgaptmp_001728/pgaptmp_001729	glycerol‑3‑phosphate transporter	IS1 family transposase/mannose‑1‑phosphate guanylyltransferase/mannose‑6‑phosphate isomerase	C718	E. coli	C717	94.5	Y
1	1	NJ	Chromsome-Chromosome	2439300	2440614 =	pgaptmp_002372/pgaptmp_002373	pgaptmp_002373/pgaptmp_002374	type II secretion system protein GspD/IS3 family transposase	IS3 family transposase/hypothetical protein	C718	E. coli	C717	21.8	N
1	1	NJ	Chromsome-Chromosome	4103249	4775066 =	rluA/djlA	gldA/pgaptmp_004565	bifunctional tRNA pseudouridine(32) synthase/23S rRNA pseudouridine(746) synthase RluA/co‑chaperone DjlA	bifunctional L‑1,2‑propanediol dehydrogenase/glycerol dehydrogenase/IS110‑like element IS621 family transposase	C779	E. coli	C778	100	N
1	1	NJ	Chromsome-Chromosome	1833775 =	1836279 =	pgaptmp_001767/pgaptmp_001768	pgaptmp_001770	glycosyltransferase/IS5‑like element IS903B family transposase	phosphomannomutase	C310	E. coli	S8	96.9	N
3	4	NJ	Plasmid-Plasmid	10159	44047 =	pgaptmp_005519/pgaptmp_005520	pgaptmp_005641/pgaptmp_005642	IS1‑like element IS1B family transposase/OXA‑48 family carbapenem‑hydrolyzing class D beta‑lactamase OXA‑48	GNAT family N‑acetyltransferase/transposase	K36	K. pneumoniae	K24	94.3	Y
1	3	NJ	Chromsome-Plasmid	1564338	33165	rcsD/pgaptmp_001547	pgaptmp_005508/pgaptmp_005509	phosphotransferase RcsD/IS5‑like element ISKpn26 family transposase	IS1‑like element IS1B family transposase/DGQHR domain‑containing protein	K51	K. pneumoniae	K47	100	Y
1	3	NJ	Chromsome-Plasmid	1564338	33165	rcsD/pgaptmp_001547	pgaptmp_005508/pgaptmp_005509	phosphotransferase RcsD/IS5‑like element ISKpn26 family transposase	IS1‑like element IS1B family transposase/DGQHR domain‑containing protein	K52	K. pneumoniae	K47	100	Y
2	3	NJ	Plasmid-Plasmid	163327 =	33164	pgaptmp_005442	pgaptmp_005508/pgaptmp_005509	hypothetical protein	IS1‑like element IS1B family transposase/DGQHR domain‑containing protein	K51	K. pneumoniae	K47	91.6	Y
2	3	NJ	Plasmid-Plasmid	163327 =	33164	pgaptmp_005442	pgaptmp_005508/pgaptmp_005509	hypothetical protein	IS1‑like element IS1B family transposase/DGQHR domain‑containing protein	K52	K. pneumoniae	K47	93.4	Y
1	1	NJ	Chromsome-Chromosome	1596984 =	4621351 =	rcsD/pgaptmp_001573	pgaptmp_004471/pgaptmp_004472	rcsD/pgaptmp_001573	sodium:solute symporter family protein/IS1 family transposase	K84	K. pneumoniae	K83	93.7	Y
1	1	NJ	Chromsome-Chromosome	2010352 =	2144778	pgaptmp_001962/pgaptmp_001963	pgaptmp_002075/pgaptmp_002076	chromosome segregation protein SMC/IS1 family transposase	phosphatase PAP2 family protein/hypothetical protein	K152	K. pneumoniae	K153	94.0	Y
1	3	NJ	Chromsome-Plasmid	1510198	33164	pgaptmp_001481	pgaptmp_005483/pgaptmp_005484	acyltransferase	IS1 family transposase/DGQHR domain‑containing protein	K165	K. pneumoniae	K163	93.3	Y
1	3	NJ	Chromsome-Plasmid	1788878	33164	pgaptmp_001719	pgaptmp_005483/pgaptmp_005484	DUF4422 domain‑containing protein	IS1 family transposase/DGQHR domain‑containing protein	K165	K. pneumoniae	K163	92.3	Y
3	3	NJ	Plasmid-Plasmid	10159	10359 =	pgaptmp_005447/pgaptmp_005448	pgaptmp_005448	IS1 family transposase/carbapenem‑hydrolyzing class D beta‑lactamase OXA‑48	carbapenem‑hydrolyzing class D beta‑lactamase OXA‑48	K165	K. pneumoniae	K163	100	Y
1	1	NJ	Chromsome-Chromosome	2140289	3009727 =	pgaptmp_002115/pgaptmp_002116	pgaptmp_002986/ltrA	acyltransferase/hypothetical protein	translesion error‑prone DNA polymerase V autoproteolytic subunit/group II intron reverse transcriptase/maturase	K188	K. pneumoniae	K187	100	N
2	3	NJ	Plasmid-Plasmid	86736 =	14821 =	pgaptmp_005353/pgaptmp_005354	pemK/ltrA	type A‑1 chloramphenicol O‑acetyltransferase/IS1‑like element IS1B family transposase	type II toxin‑antitoxin system toxin endoribonuclease PemK/group II intron reverse transcriptase/maturase	K260	K. pneumoniae	K259	NA	Y
2	2	NJ	Plasmid-Plasmid	96514	133297 =	merR/pgaptmp_005367	lacY/pgaptmp_005402	Hg(II)‑responsive transcriptional regulator/IS3 family transposase	lactose permease/IS5‑like element IS903B family transposase	K260	K. pneumoniae	K259	64.3	N
2	2	NJ	Plasmid-Plasmid	133297 =	141174 =	lacY/pgaptmp_005402	pgaptmp_005405/repA	lactose permease/IS5‑like element IS903B family transposase	DEAD/DEAH box helicase/incFII family plasmid replication initiator RepA	K260	K. pneumoniae	K259	64.0	N
1	1	NJ	Chromsome-Chromosome	1157856	1550862 =	pgaptmp_001158/csrA	rcsB	IS3‑like element ISKpn18 family transposase/carbon storage regulator CsrA	response regulator transcription factor RcsB	K270	K. pneumoniae	K269	97.4	N
1	1	NJ	Chromsome-Chromosome	3599163	3599941 =	pgaptmp_003562/pgaptmp_003563	pgaptmp_003564	glucose 1‑dehydrogenase/IS1‑like element IS1B family transposase	MFS transporter	K270	K. pneumoniae	K269	100	Y
1	1	NJ	Chromsome-Chromosome	5180468 =	5187164 =	ilvD	pgaptmp_005107/pgaptmp_005108	dihydroxy‑acid dehydratase	YifB family Mg chelatase‑like AAA ATPase/IS3‑like element ISKpn18 family transposase	K271	K. pneumoniae	K269	98.9	N

### Sheet: summary
Strain	Ancestor	Species	Patient	SNPs_INDELS	IS1_movs	nIS1_genome	Same_clone	Days_between_isolation	Nucleotides_in_genome	SNP_rate	IS1_rate	SNP_per_day	IS1_per_day	Adaptive_changes_per_day	Adaptive_changes	IS1_w_100_perc*
C153	C152	E. coli	HAX	1	0	15	Y	3	5612601	5.93902e-08	0	0.333333	0	0.333333	1	0		* Number of IS1 with 100% of identity with the pOXA-48 IS1
C184	C152	E. coli	HAX	>10	0	15	N	27	5612601	-	-	-	-	-	-	0
C527	C163	E. coli	ZDY	6	1	12	Y	30	5227427	3.82597e-08	6.37662e-09	0.2	0.0333333	0.233333	7	3
C166	C165	E. coli	YJX	6	0	20	Y	7	4998573	1.71478e-07	0	0.857143	0	0.857143	6	3
C289	C288	E. coli	HKH	5	0	28	Y	8	4956617	1.26094e-07	0	0.625	0	0.625	5	6
C610	C609	E. coli	ZGX	3	0	9	Y	4	5346094	1.40289e-07	0	0.75	0	0.75	3	0
C643	C642	E. coli	JRV	5	0	19	Y	5	5004996	1.998e-07	0	1	0	1	5	1
C718	C717	E. coli	DSO	4	1	19	Y	5	4995102	1.60157e-07	4.00392e-08	0.8	0.2	1	5	1
C779	C778	E. coli	DWV	1	0	16	Y	3	5216144	6.39042e-08	0	0.333333	0	0.333333	1	0
C310	S8	E. coli	YUE	4	0	10	Y	11	5151619	7.05868e-08	0	0.363636	0	0.363636	4	1
S17	S13	E. coli	OYW	2	1	6	Y	1	4869699	4.10703e-07	2.05352e-07	2	1	3	3	1
CF12	CF13	C. freundii	YUE	3	1	5	Y	14	5178605	4.1379e-08	1.3793e-08	0.214286	0.0714286	0.285714	4	0
K36	K24	K. pneumoniae	WXQ	2	1	7	Y	65	5700636	5.39751e-09	2.69875e-09	0.0307692	0.0153846	0.0461538	3	1
K26	K25	K. pneumoniae	MPS	2	0	7	Y	1	5680252	3.52097e-07	0	2	0	2	2	1
K29	K28	K. pneumoniae	SQC	1	0	7	Y	2	5689350	8.78835e-08	0	0.5	0	0.5	1	1
K51	K47	K. pneumoniae	IGJ	3	2	6	Y	6	5657981	8.83707e-08	5.89138e-08	0.5	0.333333	0.833333	5	0
K52	K47	K. pneumoniae	IGJ	3	2	6	Y	23	5657981	2.30532e-08	1.53688e-08	0.130435	0.0869565	0.217391	5	0
K84	K83	K. pneumoniae	HKH	1	1	10	Y	8	5659185	2.2088e-08	2.2088e-08	0.125	0.125	0.25	2	1
K89	K88	K. pneumoniae	FIB	1	0	7	Y	4	5691684	4.39237e-08	0	0.25	0	0.25	1	1
K151	K153	K. pneumoniae	WDV	5	0	8	Y	3	5629879	2.9604e-07	0	1.66667	0	1.66667	5	3
K152	K153	K. pneumoniae	WDV	5	1	8	Y	31	5629879	2.8649e-08	5.7298e-09	0.16129	0.0322581	0.193548	6	3
K161	K160	K. pneumoniae	AOG	1	0	22	Y	7	5661034	2.52352e-08	0	0.142857	0	0.142857	1	5
K162	K160	K. pneumoniae	AOG	6	1	22	Y	36	5661034	2.9441e-08	4.90684e-09	0.166667	0.0277778	0.194444	7	5
K164	K163	K. pneumoniae	JWC	4	0	9	Y	2	5661003	3.53294e-07	0	2	0	2	4	0
K165	K163	K. pneumoniae	JWC	4	3	9	Y	63	5661003	1.12157e-08	8.41177e-09	0.0634921	0.047619	0.111111	7	0
K172	K173	K. pneumoniae	TAW	5	0	11	Y	3	5660647	2.9443e-07	0	1.66667	0	1.66667	5	0
K174	K173	K. pneumoniae	TAW	0	0	11	Y	21	5660647	0	0	0	0	0	0	0
K188	K187	K. pneumoniae	ZGX	1	0	10	Y	4	5612476	4.45436e-08	0	0.25	0	0.25	1	0
K199	K198	K. pneumoniae	MCZ	4	0	11	Y	5	5660533	1.41329e-07	0	0.8	0	0.8	4	0
K244	K243	K. pneumoniae	DSO	5	0	13	Y	5	5630148	1.77615e-07	0	1	0	1	5	5
K260	K259	K. pneumoniae	PKO	2	1	8	Y	17	5625664	2.09126e-08	1.04563e-08	0.117647	0.0588235	0.176471	3	0
K265	K264	K. pneumoniae	AAQ	2	0	8	Y	7	5677164	5.03269e-08	0	0.285714	0	0.285714	2	1
K266	K264	K. pneumoniae	AAQ	4	0	8	Y	13	5677164	5.41982e-08	0	0.307692	0	0.307692	4	1
K267	K264	K. pneumoniae	AAQ	3	0	8	Y	27	5677164	1.95716e-08	0	0.111111	0	0.111111	3	1
K268	K264	K. pneumoniae	AAQ	3	0	8	Y	34	5677164	1.55421e-08	0	0.0882353	0	0.0882353	3	1
K270	K269	K. pneumoniae	XLQ	2	1	9	Y	27	5677664	1.30466e-08	6.52329e-09	0.0740741	0.037037	0.111111	3	1
K271	K269	K. pneumoniae	XLQ	1	1	9	Y	62	5677664	2.84079e-09	2.84079e-09	0.016129	0.016129	0.0322581	2	1
K281	K280	K. pneumoniae	VPX	>10	0	8	N	14	5626016	-	0	-	-	-	-	1
K236_1	K293	K. pneumoniae	AOE	1	0	8	Y	4	5700272	4.38576e-08	0	0.25	0	0.25	1	2
K295	K294	K. pneumoniae	NQR	1	1	10	Y	7	5631418	2.53679e-08	2.53679e-08	0.142857	0.142857	0.285714	2	4
K324	K323	K. pneumoniae	MZD	2	0	6	Y	6	5595602	5.95706e-08	0	0.333333	0	0.333333	2	1
