## Supplementary_Tables_1_7 for "Plasmid-encoded insertion sequences promote rapid adaptation in clinical enterobacteria": Supplementary_Table_7_primers_pIS1_EE.xlsx

### Sheet: Hoja1
ID	Primer_name	Primer_sequence_(5'->3')
1	JDF_IS1_fwd	TCCCGGCCGAGTGGCTTCTGTTTCTATC
2	JDF_IS1_rev	GCTGTCTAGATTATTGATAGTGTTTTATGTTCAG
3	JDF_pBGAbackbone_fwd	CTATCAATAATCTAGACAGCGGGAATCCTG
4	JDF_pBGAbackbone_rev	CAGAAGCCACTCGGCCGGGAATTCCAATTG
5	JDF_pIS1_Sanger_F	ATGGAGTGAAACGATGGCGA
6	JDF_pIS1_Sanger_R	GCAAAAAGGCCATCCGTCAG
7	Oxa-48 Fw	TTGGTGGCATCGATTATCGG
8	Oxa-48 Rev	GAGCACTTCTTTTGTGATGGC
9	Inc-L Fw	CGGAACCGACATGTGCCTACT
10	Inc-L/M Rev	GAACTCCGGCGAAAGACCTTC
11	repA Fw	GACATTGAGTCAGTAGAAGG
12	repA Rev	CGTGCAGTTCGTCTTTCGGC
